# Broadly-recognized, cross-reactive SARS-CoV-2 CD4 T cell epitopes are highly conserved across human coronaviruses and presented by common HLA alleles

**DOI:** 10.1101/2022.01.20.477107

**Authors:** Aniuska Becerra-Artiles, J. Mauricio Calvo-Calle, Marydawn Co, Padma P. Nanaware, John Cruz, Grant C. Weaver, Liying Lu, Catherine Forconi, Robert W. Finberg, Ann M. Moormann, Lawrence J. Stern

**Author notes:** These authors contributed equally (Aniuska Becerra-Artiles, J. Mauricio Calvo-Calle).

## Abstract

Sequence homology between SARS-CoV-2 and common-cold human coronaviruses (HCoVs) raises the possibility that memory responses to prior HCoV infection can impact the T cell response in COVID-19. We studied T cells recognizing SARS-CoV-2 and HCoVs in convalescent COVID-19 donors, and identified a highly conserved SARS-CoV-2 sequence S_811-831_, with two overlapping epitopes presented by common MHC-II proteins HLA-DQ5 and HLA-DP4. These epitopes were recognized by CD4^+^ T cells from convalescent COVID-19 donors, mRNA vaccine recipients, and by low-abundance CD4^+^ T cells in uninfected donors. TCR sequencing revealed a diverse repertoire with public TCRs. CD4^+^ T cell cross-reactivity was driven by the remarkably strong conservation of T cell contact residues in both HLA-DQ5 and HLA-DP4 binding frames, with distinct patterns of HCoV cross-reactivity explained by MHC-II binding preferences and substitutions at secondary TCR contact sites. These data highlight S_811-831_ as a highly-conserved CD4^+^ T cell epitope broadly recognized across human populations.
