## Supplemental Table S2 for "Broadly-recognized, cross-reactive SARS-CoV-2 CD4 T cell epitopes are highly conserved across human coronaviruses and presented by common HLA alleles"

### Sheet: S2
Supplemental Table S2: Summary of T cell clones responding to peptides 163/164
																Homologsf
Donor	Clone #	Response to peptidesa (APC: LG2/9068)			Mappingb (163/164)		Restriction by APCc (163/164)			Restriction by blockingd (163/164)					HLA restrictione	CoV2		HKU1			OC43				229E			NL63
		163/164	190/191	198/199	APC	Major frame	LG2	9068	MN605	APC	αDR	αDQ	αDP	αABC		163	164	150	151	152	149	150	151	152	114	115	116	144	145	146
VFC 00008-01	1	+	+	-	LG2/9068	IEDLLFNKV	+	+	+						n/a
VFC 00008-01	10	+	-	-	LG2/9068	FIEDLLF	+	0	+						n/a
VFC 00008-01	27	+	-	-	LG2/9068	RSFIEDLLF	+	0	0	LG2	0	++	+	0	DQ5	+	-	+	+	-	-	-	-	-	-	-	-	+	-	-
VFC 00008-01	40	+	-	-	LG2/9068	RSFIEDLLF	+	0	0						n/a
VFC 00008-01	43	+	+	-			+	0	0						n/a
VFC 00008-01	49	+	-	-	LG2/9068	FIEDLLF	+	0	0	LG2	0	++	0	0	DQ5	++	++	+	++	-	-	++	-	-	-	-	-	-	++	-
VFC 00008-01	51	+	-	-	LG2/9068	FIEDLLF	+	0	0	LG2	0	++	0	0	DQ5	+	-	+	+	+	-	+	+	-	-	-	-	-	-	-
VFC 00008-01	54	+	-	-	LG2/9068		0	0	0						n/a
VFC 00008-01	55	+	-	-	LG2/9068	FIEDLLF	+	0	0						n/a
VFC 00008-01	58	+	-	-											n/a
VFC 00008-01	62	+	-	-	LG2/9068	RSFIEDLLF	+	0	0	LG2	0	++	0	0	DQ5	+	+	+	++	-	-	-	-	-	-	-	-	-	-	-
VFC 00008-01	83	+	-	-											n/a
VFC 00008-01	101	+	-	-											n/a
VFC 00008-01	103	+	-	-	LG2/9068	SFIEDLLF	+	0	0	LG2	0	++	0	0	DQ5
VFC 00008-01	108	+	-	-	LG2/9068	FIEDLLF	+	0	0	LG2	0	++	0	0	DQ5
VFC 00008-01	109	+	-	-	LG2/9068	FIEDLLF	+	0	0						n/a	++	++	++	++	++	-	++	++	-	-	-	-	-	++	-
VFC 00008-01	115	+	-	-	LG2	IEDLLF	+	0	0	LG2	0	++	0	0	DQ5	++	++	++	++	+	++	++	++	-	-	-	-	+	++	+
VFC 00008-01	117	+	-	-			+	0	0	LG2	0	++	0	0	DQ5
VFC 00008-01	118	+	-	-			+	0	0						n/a
VFC 00008-01	120	+	-	-			+	+	+	LG2	0	0	++	0	DP4*	++	++	++	++	+	+	+	++	-	-	-	-	+	+	++
										9068	0	0	++	0
										DP4	0	0	+	0
VFC 00008-01	122	+	-	-	LG2/9068	FIEDLLF	+	0	0						n/a	++	+	+	++	-	-	-	-	-	-	-	-	-	-	-
VFC 00008-01	123	+	-	-	LG2/9068	SFIEDLLF	+	0	0	LG2	0	++	0	0	DQ5
VFC 00008-01	125	+	-	-											n/a
VFC 00008-01	130	+	-	-			+	0	0						n/a
VFC 00008-01	135	+	-	-	LG2/9068	FIEDLLF									n/a
VFC 00008-01	137	+	-	-											n/a
VFC 00008-01	143	+	-	-	LG2/9068	FIEDLLF	+	0	0	LG2	0	++	0	0	DQ5	+	+	+	+	+	-	-	-	-	-	-	-	-	-	-
VFC 00008-01	145	+	-	-											n/a
VFC 00008-01	146	+	-	-	LG2/9068	FIEDLLF	+	0	+	LG2	0	++	+	0	Not clonal	++	++	-	++	-	-	-	+	-	-	-	-	+	-	-
VFC 00008-01	147	+	-	-	LG2/9068	IEDLLFNKV									n/a
VFC 00008-01	152	+	-	-											n/a
VFC 00008-01	159	+	-	-	LG2/9068	IEDLLFNKV	+	+	+	LG2	0	0	++	0	DP4*	+	++	+	+	-	-	-	-	-	-	+	-	+	+	++
										DP4	0	0	++	0
VFC 00008-01	160	+	-	-	LG2/9068	SFIEDLL	+	0	0	LG2	0	++	0	0	DQ5	++	-	++	++	-	-	-	-	-	-	-	-	-	-	-
VFC 00008-01	175	+	-	-	LG2/9068	SFIEDLLF	+	0	0	LG2	0	++	0	0	DQ5
VFC 00008-01	179	+	-	-											n/a
VFC 00008-01	181	+	-	-			+	0	0						n/a	++	++	++	++	-	++	++	++	-	-	++	++	-	++	++
VFC 00008-01	183	+	-	-	LG2/9068	SFIEDLLF	+	0	0	LG2	0	++	0	0	DQ5	++	++	++	++	++	-	-	-	-	++	-	-	-	-	-
VFC 00008-01	186	+	-	-	LG2/9068	IEDLLF	+	0	+						n/a
VFC 00008-01	189	+	-	-											n/a
VFC 00011-02	5	+	-	-											n/a
VFC 00011-02	28	+	-	-	LG2/9068	IEDLLFNKV									n/a
VFC 00011-02	30	+	-	-	LG2/9068	FIEDLLFNKV	+	0	0						n/a	++	++	++	++	++	-	-	-	-	+	-	-	+	-	-
VFC 00012-02	27	+	-	-											n/a
VFC 00012-02	76	+	-	-	LG2/9068	IEDLLFNKV	+	0	+	LG2	0	0	++	0	DP4	+	+	+	+	-	-	-	-	-	-	+	-	+	+	+
										DP4	0	0	+	0
VFC 00012-02	80	+	-	-	LG2/9068	IEDLLFNKV	0	+	+	9068	0	0	++	0	DP2	++	++	+	++	++	-	-	++	-	-	++	++	-	++	++
VFC 00012-02	81	+	-	-	LG2/9068	IEDLLFNKV	0	+	0	9068	0	0	+	0	DP2	++	++	++	++	++	-	-	++	-	-	++	++	+	++	++
VFC 00012-02	82	+	-	-			+	+	+						n/a
VFC 00012-02	83	+	-	-	LG2/9068	IEDLLFNKV	0	+	0	9068	0	0	++	0	DP2	++	++	+	-	+	-	-	-	-	-	++	+	-	++	++
VFC 00012-02	84	+	-	-	LG2/9068	IEDLLFNKV	0	0	0						n/a
a. Response to peptides: initial screening of clones by measuring the response to the three pair of peptides presented by a mix of LG2 and 9068 cells. Response measured as IFNg in an ELISA assay; positive responses (+) defined as O.D. value greater than 3-fold background (no-peptide)
b. Mapping of minimal epitope in 163/164 using a set of overlapping peptides (11mers) covering the whole sequence in 163/164. APC specifies the cell(s) used as presenting cell in the assay. The major frame identified for each clone is listed
c. Restriction by APC: screening of presenting HLA by using partially-match HLA APC (Fig 4E). Positive responses, indicated by +, defined as O.D. values greater than the mean + 3-fold standard deviation of background (no peptide) for each clone/APC combination
d. Restriction by blocking: effect of blocking antibodies to DR, DQ, DP and A,B,C (MHC-class I) in the response of T cell clones to APC pulsed with peptides 163/164. Inhibition greater than 70% indicated by ++ and between greater than 40 up to 70% by +.
e. Assigned HLA restriction. n/a: not enough data to assign
f. Homologs: T cell clones cross-recognition of homologs from the four HCoVs (HKU1, OC43, 229E, NL63). Responses to peptides (numbers below virus name) measured as IFNg by ELISA; posotive responses indicated as ++ (2-fold mean + 3-fold standard deviation of background) or + (mean + 3-fold standard deviation of background)
