## Supplemental Table S3 for "Broadly-recognized, cross-reactive SARS-CoV-2 CD4 T cell epitopes are highly conserved across human coronaviruses and presented by common HLA alleles"

### Sheet: S3
Supplemental Table S3. Predicted T cell epitopes in peptides 163/164, 190/191, and 198/199, for MHC-II alleles expressed by donors d0801, d1102, d1202.
				HLA-DQA10101-DQB10501						HLA-DQA10401-DQB10402						HLA-DPA10103-DPB10401						HLA-DPA10103-DPB10402						HLA-DQA10301-DQB10302						HLA-DQA10505-DQB10301						HLA-DPA10103-DPB10201
Id	Peptide sequence	Pos	Peptide	Core	Score	Rank	Score_BA	nM	Rank_BA	Core	Score	Rank	Score_BA	nM	Rank_BA	Core	Score	Rank	Score_BA	nM	Rank_BA	Core	Score	Rank	Score_BA	nM	Rank_BA	Core	Score	Rank	Score_BA	nM	Rank_BA	Core	Score	Rank	Score_BA	nM	Rank_BA	Core	Score	Rank	Score_BA	nM	Rank_BA
163-164	KPSKRSFIEDLLFNKVTLADA	1	KPSKRSFIEDLLFNK	KRSFIEDLL	0.009748	7.61	0.369207	920.614	9.06	KRSFIEDLL	0.024639	41.24	0.260414	2987.39	34.3	RSFIEDLLF	0.010464	21.34	0.421981	520.108	8.15	RSFIEDLLF	0.008245	31.2	0.348922	1146.56	7.43	RSFIEDLLF	0.001508	47.85	0.254869	3172.11	32.25	KRSFIEDLL	0.009605	59.4	0.201964	5622.73	73.49	RSFIEDLLF	0.013684	35.88	0.42118	524.636	12.3
		2	PSKRSFIEDLLFNKV	RSFIEDLLF	0.006766	12.7	0.393188	710.218	6.64	RSFIEDLLF	0.01565	57.79	0.265622	2823.71	32.04	IEDLLFNKV	0.093171	2.83	0.67972	31.9879	0.35	IEDLLFNKV	0.041348	5.4	0.510171	200.305	0.49	RSFIEDLLF	0.001056	59.63	0.255106	3163.99	32.16	RSFIEDLLF	0.0059	70	0.197978	5870.53	74.97	IEDLLFNKV	0.127271	5.82	0.679888	31.9298	0.48
		3	SKRSFIEDLLFNKVT	IEDLLFNKV	0.003695	26.29	0.388646	745.992	7.06	IEDLLFNKV	0.009214	74.35	0.250127	3339.11	38.76	IEDLLFNKV	0.276605	0.82	0.691723	28.0921	0.29	IEDLLFNKV	0.107994	1.6	0.521229	177.718	0.4	RSFIEDLLF	0.00071	71.72	0.236923	3851.91	40.19	IEDLLFNKV	0.003822	78.79	0.192002	6262.65	77.08	IEDLLFNKV	0.407928	1.44	0.71166	22.6413	0.27
		4	KRSFIEDLLFNKVTL	IEDLLFNKV	0.002719	35.53	0.371338	899.63	8.82	IEDLLFNKV	0.005232	86.72	0.232755	4029.59	46.82	IEDLLFNKV	0.260558	0.89	0.693788	27.4714	0.28	IEDLLFNKV	0.102	1.74	0.526807	167.309	0.37	IEDLLFNKV	0.000422	84.44	0.216144	4822.98	49.97	IEDLLFNKV	0.00215	87.99	0.178987	7209.67	81.56	IEDLLFNKV	0.393333	1.53	0.7157	21.6729	0.25
		5	RSFIEDLLFNKVTLA	IEDLLFNKV	0.003508	27.74	0.341807	1238.31	12.75	IEDLLFNKV	0.006291	83.37	0.230854	4113.33	47.67	IEDLLFNKV	0.308022	0.69	0.694788	27.1758	0.27	IEDLLFNKV	0.134389	1.14	0.526892	167.155	0.37	LLFNKVTLA	0.000586	76.95	0.217862	4734.16	49.17	LLFNKVTLA	0.003338	81.19	0.244948	3531.56	57.42	IEDLLFNKV	0.47446	1.1	0.726458	19.2915	0.19
		6	SFIEDLLFNKVTLAD	LLFNKVTLA	0.003517	27.67	0.305619	1831.79	19.09	LFNKVTLAD	0.030161	33.9	0.243486	3587.87	41.85	IEDLLFNKV	0.090778	2.89	0.623752	58.6109	0.78	IEDLLFNKV	0.037499	6.05	0.455075	363.568	1.3	LLFNKVTLA	0.001387	50.73	0.224717	4395.74	45.9	LLFNKVTLA	0.007913	63.74	0.260422	2987.13	52.01	IEDLLFNKV	0.184433	4.02	0.654585	41.9851	0.72
		7	FIEDLLFNKVTLADA	LLFNKVTLA	0.005188	17.94	0.304987	1844.36	19.22	LFNKVTLAD	0.065995	11.26	0.263651	2884.58	32.86	IEDLLFNKV	0.025762	9.55	0.555889	122.142	1.89	LLFNKVTLA	0.027863	8.72	0.415064	560.527	2.62	LLFNKVTLA	0.002387	33.49	0.248523	3397.57	34.9	LLFNKVTLA	0.014702	49.68	0.308203	1781.28	37.37	LLFNKVTLA	0.067463	10.37	0.586353	87.8446	1.97
190-191	GKLQDVVNQNAQALNTLVKQL	1	GKLQDVVNQNAQALN	LQDVVNQNA	0.008181	9.81	0.236026	3889.47	35.9	VVNQNAQAL	0.037447	26.63	0.237777	3816.48	44.5	VVNQNAQAL	0.004487	39.62	0.17164	7806.18	56.98	VVNQNAQAL	0.005908	39.99	0.158709	8978.45	56.51	VVNQNAQAL	0.005679	12.88	0.234261	3964.47	41.38	VVNQNAQAL	0.025894	37.39	0.25503	3166.59	53.84	VVNQNAQAL	0.009052	46.01	0.214353	4917.36	54.76
		2	KLQDVVNQNAQALNT	VVNQNAQAL	0.007631	10.85	0.225921	4338.84	38.81	VVNQNAQAL	0.041836	23.09	0.257915	3069.27	35.35	VVNQNAQAL	0.006643	30.47	0.172403	7742.01	56.73	VVNQNAQAL	0.008295	31.04	0.160715	8785.67	55.68	VVNQNAQAL	0.007352	8.84	0.242761	3616.12	37.42	VVNQNAQAL	0.039544	28.98	0.386336	764.872	20.4	VVNQNAQAL	0.011821	39.31	0.217553	4750.02	53.85
		3	LQDVVNQNAQALNTL	VVNQNAQAL	0.006024	14.84	0.22115	4568.7	40.3	VVNQNAQAL	0.040465	24.14	0.267589	2764.25	31.22	VVNQNAQAL	0.005125	36.41	0.184902	6762.71	52.67	VVNQNAQAL	0.007656	33.13	0.169485	7990.34	52.15	VVNQNAQAL	0.006313	11.14	0.247525	3434.45	35.34	NQNAQALNT	0.049337	24.99	0.425802	499.044	14.72	VVNQNAQAL	0.01161	39.75	0.234413	3957.95	49.12
		4	QDVVNQNAQALNTLV	VVNQNAQAL	0.003994	24.23	0.201601	5644.86	46.6	VVNQNAQAL	0.037151	26.88	0.269947	2694.62	30.24	VVNQNAQAL	0.002598	54.14	0.178435	7252.86	54.74	VVNQNAQAL	0.005339	42.87	0.166258	8274.25	53.44	VVNQNAQAL	0.004661	16.52	0.247477	3436.24	35.36	NQNAQALNT	0.065794	20.25	0.452799	372.633	11.58	VVNQNAQAL	0.010097	43.22	0.22379	4440.05	52.09
		5	DVVNQNAQALNTLVK	VVNQNAQAL	0.001998	46.09	0.192234	6246.95	49.74	NQNAQALNT	0.03777	26.35	0.260583	2981.94	34.22	QNAQALNTL	0.001155	74.72	0.182915	6909.68	53.31	QNAQALNTL	0.002962	59.65	0.18055	7088.77	47.81	NQNAQALNT	0.003018	26.8	0.236759	3858.75	40.26	NQNAQALNT	0.103061	14.22	0.470586	307.398	9.88	QNAQALNTL	0.007521	50.92	0.225268	4369.61	51.67
		6	VVNQNAQALNTLVKQ	QNAQALNTL	0.001775	50.15	0.182765	6920.9	53.04	QNAQALNTL	0.028768	35.58	0.236075	3887.41	45.31	QNAQALNTL	0.001419	69.89	0.18282	6916.79	53.34	QNAQALNTL	0.003047	58.9	0.190959	6333.73	43.93	QNAQALNTL	0.002084	37.69	0.21737	4759.43	49.4	QNAQALNTL	0.056225	22.75	0.442078	418.465	12.76	QNAQALNTL	0.007463	51.13	0.231997	4062.78	49.77
		7	VNQNAQALNTLVKQL	NAQALNTLV	0.001171	64.59	0.166978	8210.04	58.73	QNAQALNTL	0.016959	54.86	0.221996	4527.07	51.85	QNAQALNTL	0.00074	83.68	0.206901	5330.26	45.9	QALNTLVKQ	0.002263	66.88	0.2052	5429.27	38.81	QNAQALNTL	0.001261	53.91	0.204007	5499.8	55.78	QNAQALNTL	0.022257	40.59	0.396335	686.442	18.81	QNAQALNTL	0.005411	59.62	0.248189	3409.87	45.34
198-198	KVEAEVQIDRLITGRLQSLQT	1	KVEAEVQIDRLITGR	AEVQIDRLI	0.009609	7.78	0.238235	3797.61	35.3	EAEVQIDRL	0.038164	26.02	0.23956	3743.56	43.65	VQIDRLITG	0.009856	22.4	0.206252	5367.82	46.09	VQIDRLITG	0.014218	18.73	0.197883	5876.57	41.46	AEVQIDRLI	0.003046	26.53	0.237986	3807.86	39.69	EAEVQIDRL	0.024687	38.39	0.21603	4828.94	68.24	VQIDRLITG	0.011167	40.71	0.235961	3892.21	48.68
		2	VEAEVQIDRLITGRL	VQIDRLITG	0.006895	12.4	0.233687	3989.16	36.59	VQIDRLITG	0.016848	55.09	0.213333	4971.93	55.95	VQIDRLITG	0.010997	20.45	0.245527	3509.51	35.42	VQIDRLITG	0.015076	17.63	0.238132	3801.85	28.4	VQIDRLITG	0.001746	43.11	0.208664	5229.55	53.55	VQIDRLITG	0.01457	49.88	0.220682	4591.89	66.48	VQIDRLITG	0.012146	38.66	0.263863	2877.97	41.18
		3	EAEVQIDRLITGRLQ	VQIDRLITG	0.007155	11.81	0.215941	4833.59	41.96	VQIDRLITG	0.014269	60.99	0.208	5267.25	58.5	VQIDRLITG	0.013674	16.97	0.245031	3528.39	35.54	VQIDRLITG	0.019773	13.09	0.247575	3432.59	25.77	VQIDRLITG	0.002123	37.1	0.194574	6090.78	60.27	VQIDRLITG	0.016455	47.19	0.221982	4527.76	65.99	VQIDRLITG	0.016204	32.11	0.268989	2722.69	39.85
		4	AEVQIDRLITGRLQS	VQIDRLITG	0.003695	26.29	0.19403	6126.73	49.14	IDRLITGRL	0.008727	75.79	0.187329	6587.44	67.79	VQIDRLITG	0.005875	33.2	0.247323	3441.97	34.98	VQIDRLITG	0.008122	31.58	0.25084	3313.45	24.9	IDRLITGRL	0.001023	60.64	0.169156	8018.83	71.52	IDRLITGRL	0.011023	56.31	0.223808	4439.18	65.29	VQIDRLITG	0.008094	48.94	0.273356	2597.04	38.73
		5	EVQIDRLITGRLQSL	IDRLITGRL	0.001662	52.58	0.228495	4219.67	38.07	LITGRLQSL	0.013891	61.94	0.250475	3326.56	38.61	LITGRLQSL	0.004878	37.62	0.431823	467.57	7.39	IDRLITGRL	0.004386	48.47	0.351147	1119.29	7.2	LITGRLQSL	0.001427	49.73	0.235713	3902.67	40.73	LITGRLQSL	0.012768	53.01	0.363491	979.347	24.47	LITGRLQSL	0.012185	38.59	0.495374	235.084	5.91
		6	VQIDRLITGRLQSLQ	LITGRLQSL	0.001386	58.9	0.221196	4566.43	40.29	LITGRLQSL	0.023899	42.41	0.247491	3435.72	39.98	LITGRLQSL	0.014422	16.17	0.453566	369.553	5.99	LITGRLQSL	0.008459	30.53	0.372678	886.681	5.21	LITGRLQSL	0.001799	42.19	0.231051	4104.58	42.86	LITGRLQSL	0.03647	30.48	0.383008	792.915	20.93	LITGRLQSL	0.043317	15.14	0.521462	177.27	4.41
		7	QIDRLITGRLQSLQT	LITGRLQSL	0.001415	58.21	0.206079	5377.88	45.14	LITGRLQSL	0.031232	32.68	0.239126	3761.18	43.86	LITGRLQSL	0.024638	9.95	0.455991	359.983	5.85	LITGRLQSL	0.015301	17.37	0.374218	872.029	5.08	LITGRLQSL	0.001824	41.77	0.22268	4493.69	46.84	LITGRLQSL	0.054613	23.25	0.391345	724.522	19.59	LITGRLQSL	0.077228	9.16	0.528066	165.046	4.08
NetMHCIIPan v4.0 predictions for 15mer peptides in 163-164, 190-191, 198-199. Highlighted are top 2% rank (strong binders) in yellow and 10% rank (weak binders) in orange.
	top 2% rank
	top 10% rank
