## Supplemental Table S4 for "Broadly-recognized, cross-reactive SARS-CoV-2 CD4 T cell epitopes are highly conserved across human coronaviruses and presented by common HLA alleles"

### Sheet: S4
Suppplemental Table S4. Sequences of peptides used in this work
SARS-CoV-2 Spike Overlapping Peptides						Mapping peptides						Spike HCoV peptides						Reporter Peptide Binding Assays
Peptide Number	N-term	Sequence	C-Term	Pool		Peptide Name	N-term	Sequence	C-Term	Length		Virus	Peptide Name	N-term	Sequence	C-Term		Peptide Name	N-term	Sequence	C-Term
1	[H2N]	MFVFLVLLPLVSSQCV	[amide]	1		163-1 (163/164)	[Ac]	KPSKRSFIEDLLFNKVTLADA	[amide]	21		HKU1	HKU1 150	[H2N]	LGPHCGSSSRSFFEDLL	[amide]
2	[H2N]	VLLPLVSSQCVNLTTR	[amide]	1		163	[Ac]	KPSKRSFIEDLLFNKV	[amide]	16			HKU1 151	[H2N]	SSSRSFFEDLLFDKVKL	[amide]		DQ-Reporter	[Ac]	AAHSKAFEDLRVSSY	[amide]
3	[H2N]	VSSQCVNLTTRTQLPP	[amide]	1		164	[Ac]	SFIEDLLFNKVTLADA	[amide]	16			HKU1 152	[H2N]	FEDLLFDKVKLSDVGFV	[amide]
4	[H2N]	VNLTTRTQLPPAYTNS	[amide]	1		163-2	[Ac]	PSKRSFIEDLL	[amide]	11								DP-Reporter	[Ac]	EKKYFAATQFEPLAARL	[amide]
5	[H2N]	RTQLPPAYTNSFTRGV	[amide]	1		163-3	[Ac]	SKRSFIEDLLF	[amide]	11		OC43	OC43 149	[H2N]	VLGCLGSECSKASSRSA	[amide]
6	[H2N]	PAYTNSFTRGVYYPDK	[amide]	1		163-4	[Ac]	KRSFIEDLLFN	[amide]	11			OC43 150	[H2N]	SECSKASSRSAIEDLLF	[amide]
7	[H2N]	SFTRGVYYPDKVFRSS	[amide]	1		163-5	[Ac]	RSFIEDLLFNK	[amide]	11			OC43 151	[H2N]	SSRSAIEDLLFDKVKLS	[amide]
8	[H2N]	VYYPDKVFRSSVLHST	[amide]	1		163-6	[Ac]	SFIEDLLFNKV	[amide]	11			OC43 152	[H2N]	EDLLFDKVKLSDVGFVE	[amide]
9	[H2N]	KVFRSSVLHSTQDLFL	[amide]	1		163-7	[Ac]	FIEDLLFNKVT	[amide]	11
10	[H2N]	SVLHSTQDLFLPFFSN	[amide]	1		163-8	[Ac]	IEDLLFNKVTL	[amide]	11		229E	229E 114	[H2N]	LPTSGSRVAGRSAIEDI	[amide]
11	[H2N]	TQDLFLPFFSNVTWFH	[amide]	2		163-9	[Ac]	EDLLFNKVTLA	[amide]	11			229E 115	[H2N]	RVAGRSAIEDILFSKLV	[amide]
12	[H2N]	LPFFSNVTWFHAIHVS	[amide]	2		163-10	[Ac]	DLLFNKVTLAD	[amide]	11			229E 116	[H2N]	AIEDILFSKLVTSGLGT	[amide]
13	[H2N]	NVTWFHAIHVSGTNGT	[amide]	2		163-11	[Ac]	LLFNKVTLADA	[amide]	11
14	[H2N]	HAIHVSGTNGTKRFDN	[amide]	2								NL63	NL63 144	[H2N]	QRNIRSSRIAGRSALED	[amide]
15	[H2N]	SGTNGTKRFDNPVLPF	[amide]	2									NL63 145	[H2N]	SRIAGRSALEDLLFSKV	[amide]
16	[H2N]	TKRFDNPVLPFNDGVY	[amide]	2									NL63 146	[H2N]	SALEDLLFSKVVTSGLG	[amide]
17	[H2N]	NPVLPFNDGVYFASTE	[amide]	2
18	[H2N]	FNDGVYFASTEKSNII	[amide]	2
19	[H2N]	YFASTEKSNIIRGWIF	[amide]	2
20	[H2N]	EKSNIIRGWIFGTTLD	[amide]	2
21	[H2N]	IRGWIFGTTLDSKTQS	[amide]	3
22	[H2N]	FGTTLDSKTQSLLIVN	[amide]	3
23	[H2N]	DSKTQSLLIVNNATNV	[amide]	3
24	[H2N]	SLLIVNNATNVVIKVC	[amide]	3
25	[H2N]	NNATNVVIKVCEFQFC	[amide]	3
26	[H2N]	VVIKVCEFQFCNDPFL	[amide]	3
27	[H2N]	CEFQFCNDPFLGVYYH	[amide]	3
28	[H2N]	CNDPFLGVYYHKNNKS	[amide]	3
29	[H2N]	LGVYYHKNNKSWMESE	[amide]	3
30	[H2N]	HKNNKSWMESEFRVYS	[amide]	3
31	[H2N]	SWMESEFRVYSSANNC	[amide]	4
32	[H2N]	EFRVYSSANNCTFEYV	[amide]	4
33	[H2N]	SSANNCTFEYVSQPFL	[amide]	4
34	[H2N]	CTFEYVSQPFLMDLEG	[amide]	4
35	[H2N]	VSQPFLMDLEGKQGNF	[amide]	4
36	[H2N]	LMDLEGKQGNFKNLRE	[amide]	4
37	[H2N]	GKQGNFKNLREFVFKN	[amide]	4
38	[H2N]	FKNLREFVFKNIDGYF	[amide]	4
39	[H2N]	EFVFKNIDGYFKIYSK	[amide]	4
40	[H2N]	NIDGYFKIYSKHTPIN	[amide]	4
41	[H2N]	FKIYSKHTPINLVRDL	[amide]	5
42	[H2N]	KHTPINLVRDLPQGFS	[amide]	5
43	[H2N]	NLVRDLPQGFSALEPL	[amide]	5
44	[H2N]	LPQGFSALEPLVDLPI	[amide]	5
45	[H2N]	SALEPLVDLPIGINIT	[amide]	5
46	[H2N]	LVDLPIGINITRFQTL	[amide]	5
47	[H2N]	IGINITRFQTLLALHR	[amide]	5
48	[H2N]	TRFQTLLALHRSYLTP	[amide]	5
49	[H2N]	LLALHRSYLTPGDSSS	[amide]	5
50	[H2N]	RSYLTPGDSSSGWTAG	[amide]	5
51	[H2N]	PGDSSSGWTAGAAAYY	[amide]	6
52	[H2N]	SGWTAGAAAYYVGYLQ	[amide]	6
53	[H2N]	GAAAYYVGYLQPRTFL	[amide]	6
54	[H2N]	YVGYLQPRTFLLKYNE	[amide]	6
55	[H2N]	QPRTFLLKYNENGTIT	[amide]	6
56	[H2N]	LLKYNENGTITDAVDC	[amide]	6
57	[H2N]	ENGTITDAVDCALDPL	[amide]	6
58	[H2N]	TDAVDCALDPLSETKC	[amide]	6
59	[H2N]	CALDPLSETKCTLKSF	[amide]	6
60	[H2N]	LSETKCTLKSFTVEKG	[amide]	6
61	[H2N]	CTLKSFTVEKGIYQTS	[amide]	7
62	[H2N]	FTVEKGIYQTSNFRVQ	[amide]	7
63	[H2N]	GIYQTSNFRVQPTESI	[amide]	7
64	[H2N]	SNFRVQPTESIVRFPN	[amide]	7
65	[H2N]	QPTESIVRFPNITNLC	[amide]	7
66	[H2N]	IVRFPNITNLCPFGEV	[amide]	7
67	[H2N]	NITNLCPFGEVFNATR	[amide]	7
68	[H2N]	CPFGEVFNATRFASVY	[amide]	7
69	[H2N]	VFNATRFASVYAWNRK	[amide]	7
70	[H2N]	RFASVYAWNRKRISNC	[amide]	7
71	[H2N]	YAWNRKRISNCVADYS	[amide]	8
72	[H2N]	KRISNCVADYSVLYNS	[amide]	8
73	[H2N]	CVADYSVLYNSASFST	[amide]	8
74	[H2N]	SVLYNSASFSTFKCYG	[amide]	8
75	[H2N]	SASFSTFKCYGVSPTK	[amide]	8
76	[H2N]	TFKCYGVSPTKLNDLC	[amide]	8
77	[H2N]	GVSPTKLNDLCFTNVY	[amide]	8
78	[H2N]	KLNDLCFTNVYADSFV	[amide]	8
79	[H2N]	CFTNVYADSFVIRGDE	[amide]	8
80	[H2N]	YADSFVIRGDEVRQIA	[amide]	8
81	[H2N]	VIRGDEVRQIAPGQTG	[amide]	9
82	[H2N]	EVRQIAPGQTGKIADY	[amide]	9
83	[H2N]	APGQTGKIADYNYKLP	[amide]	9
84	[H2N]	GKIADYNYKLPDDFTG	[amide]	9
85	[H2N]	YNYKLPDDFTGCVIAW	[amide]	9
86	[H2N]	PDDFTGCVIAWNSNNL	[amide]	9
87	[H2N]	GCVIAWNSNNLDSKVG	[amide]	9
88	[H2N]	WNSNNLDSKVGGNYNY	[amide]	9
89	[H2N]	LDSKVGGNYNYLYRLF	[amide]	9
90	[H2N]	GGNYNYLYRLFRKSNL	[amide]	9
91	[H2N]	YLYRLFRKSNLKPFER	[amide]	10
92	[H2N]	FRKSNLKPFERDISTE	[amide]	10
93	[H2N]	LKPFERDISTEIYQAG	[amide]	10
94	[H2N]	RDISTEIYQAGSTPCN	[amide]	10
95	[H2N]	EIYQAGSTPCNGVEGF	[amide]	10
96	[H2N]	GSTPCNGVEGFNCYFP	[amide]	10
97	[H2N]	NGVEGFNCYFPLQSYG	[amide]	10
98	[H2N]	FNCYFPLQSYGFQPTN	[amide]	10
99	[H2N]	PLQSYGFQPTNGVGYQ	[amide]	10
100	[H2N]	GFQPTNGVGYQPYRVV	[amide]	10
101	[H2N]	NGVGYQPYRVVVLSFE	[amide]	11
102	[H2N]	QPYRVVVLSFELLHAP	[amide]	11
103	[H2N]	VVLSFELLHAPATVCG	[amide]	11
104	[H2N]	ELLHAPATVCGPKKST	[amide]	11
105	[H2N]	PATVCGPKKSTNLVKN	[amide]	11
106	[H2N]	GPKKSTNLVKNKCVNF	[amide]	11
107	[H2N]	TNLVKNKCVNFNFNGL	[amide]	11
108	[H2N]	NKCVNFNFNGLTGTGV	[amide]	11
109	[H2N]	FNFNGLTGTGVLTESN	[amide]	11
110	[H2N]	LTGTGVLTESNKKFLP	[amide]	11
111	[H2N]	VLTESNKKFLPFQQFG	[amide]	12
112	[H2N]	NKKFLPFQQFGRDIAD	[amide]	12
113	[H2N]	PFQQFGRDIADTTDAV	[amide]	12
114	[H2N]	GRDIADTTDAVRDPQT	[amide]	12
115	[H2N]	DTTDAVRDPQTLEILD	[amide]	12
116	[H2N]	VRDPQTLEILDITPCS	[amide]	12
117	[H2N]	TLEILDITPCSFGGVS	[amide]	12
118	[H2N]	DITPCSFGGVSVITPG	[amide]	12
119	[H2N]	SFGGVSVITPGTNTSN	[amide]	12
120	[H2N]	SVITPGTNTSNQVAVL	[amide]	12
121	[H2N]	GTNTSNQVAVLYQDVN	[amide]	13
122	[H2N]	NQVAVLYQDVNCTEVP	[amide]	13
123	[H2N]	LYQDVNCTEVPVAIHA	[amide]	13
124	[H2N]	NCTEVPVAIHADQLTP	[amide]	13
125	[H2N]	PVAIHADQLTPTWRVY	[amide]	13
126	[H2N]	ADQLTPTWRVYSTGSN	[amide]	13
127	[H2N]	PTWRVYSTGSNVFQTR	[amide]	13
128	[H2N]	YSTGSNVFQTRAGCLI	[amide]	13
129	[H2N]	NVFQTRAGCLIGAEHV	[amide]	13
130	[H2N]	RAGCLIGAEHVNNSYE	[amide]	13
131	[H2N]	IGAEHVNNSYECDIPI	[amide]	14
132	[H2N]	VNNSYECDIPIGAGIC	[amide]	14
133	[H2N]	ECDIPIGAGICASYQT	[amide]	14
134	[H2N]	IGAGICASYQTQTNSP	[amide]	14
135	[H2N]	CASYQTQTNSPRRARS	[amide]	14
136	[H2N]	TQTNSPRRARSVASQS	[amide]	14
137	[H2N]	PRRARSVASQSIIAYT	[amide]	14
138	[H2N]	SVASQSIIAYTMSLGA	[amide]	14
139	[H2N]	SIIAYTMSLGAENSVA	[amide]	14
140	[H2N]	TMSLGAENSVAYSNNS	[amide]	14
141	[H2N]	AENSVAYSNNSIAIPT	[amide]	15
142	[H2N]	AYSNNSIAIPTNFTIS	[amide]	15
143	[H2N]	SIAIPTNFTISVTTEI	[amide]	15
144	[H2N]	TNFTISVTTEILPVSM	[amide]	15
145	[H2N]	SVTTEILPVSMTKTSV	[amide]	15
146	[H2N]	ILPVSMTKTSVDCTMY	[amide]	15
147	[H2N]	MTKTSVDCTMYICGDS	[amide]	15
148	[H2N]	VDCTMYICGDSTECSN	[amide]	15
149	[H2N]	YICGDSTECSNLLLQY	[amide]	15
150	[H2N]	STECSNLLLQYGSFCT	[amide]	15
151	[H2N]	NLLLQYGSFCTQLNRA	[amide]	16
152	[H2N]	YGSFCTQLNRALTGIA	[amide]	16
153	[H2N]	TQLNRALTGIAVEQDK	[amide]	16
154	[H2N]	ALTGIAVEQDKNTQEV	[amide]	16
155	[H2N]	AVEQDKNTQEVFAQVK	[amide]	16
156	[H2N]	KNTQEVFAQVKQIYKT	[amide]	16
157	[H2N]	VFAQVKQIYKTPPIKD	[amide]	16
158	[H2N]	KQIYKTPPIKDFGGFN	[amide]	16
159	[H2N]	TPPIKDFGGFNFSQIL	[amide]	16
160	[H2N]	DFGGFNFSQILPDPSK	[amide]	16
161	[H2N]	NFSQILPDPSKPSKRS	[amide]	17
162	[H2N]	LPDPSKPSKRSFIEDL	[amide]	17
163	[H2N]	KPSKRSFIEDLLFNKV	[amide]	17
164	[H2N]	SFIEDLLFNKVTLADA	[amide]	17
165	[H2N]	LLFNKVTLADAGFIKQ	[amide]	17
166	[H2N]	VTLADAGFIKQYGDCL	[amide]	17
167	[H2N]	AGFIKQYGDCLGDIAA	[amide]	17
168	[H2N]	QYGDCLGDIAARDLIC	[amide]	17
169	[H2N]	LGDIAARDLICAQKFN	[amide]	17
170	[H2N]	ARDLICAQKFNGLTVL	[amide]	17
171	[H2N]	CAQKFNGLTVLPPLLT	[amide]	18
172	[H2N]	NGLTVLPPLLTDEMIA	[amide]	18
173	[H2N]	LPPLLTDEMIAQYTSA	[amide]	18
174	[H2N]	TDEMIAQYTSALLAGT	[amide]	18
175	[H2N]	AQYTSALLAGTITSGW	[amide]	18
176	[H2N]	ALLAGTITSGWTFGAG	[amide]	18
177	[H2N]	TITSGWTFGAGAALQI	[amide]	18
178	[H2N]	WTFGAGAALQIPFAMQ	[amide]	18
179	[H2N]	GAALQIPFAMQMAYRF	[amide]	18
180	[H2N]	IPFAMQMAYRFNGIGV	[amide]	18
181	[H2N]	QMAYRFNGIGVTQNVL	[amide]	19
182	[H2N]	FNGIGVTQNVLYENQK	[amide]	19
183	[H2N]	VTQNVLYENQKLIANQ	[amide]	19
184	[H2N]	LYENQKLIANQFNSAI	[amide]	19
185	[H2N]	KLIANQFNSAIGKIQD	[amide]	19
186	[H2N]	QFNSAIGKIQDSLSST	[amide]	19
187	[H2N]	IGKIQDSLSSTASALG	[amide]	19
188	[H2N]	DSLSSTASALGKLQDV	[amide]	19
189	[H2N]	TASALGKLQDVVNQNA	[amide]	19
190	[H2N]	GKLQDVVNQNAQALNT	[amide]	19
191	[H2N]	VVNQNAQALNTLVKQL	[amide]	20
192	[H2N]	AQALNTLVKQLSSNFG	[amide]	20
193	[H2N]	TLVKQLSSNFGAISSV	[amide]	20
194	[H2N]	LSSNFGAISSVLNDIL	[amide]	20
195	[H2N]	GAISSVLNDILSRLDK	[amide]	20
196	[H2N]	VLNDILSRLDKVEAEV	[amide]	20
197	[H2N]	LSRLDKVEAEVQIDRL	[amide]	20
198	[H2N]	KVEAEVQIDRLITGRL	[amide]	20
199	[H2N]	VQIDRLITGRLQSLQT	[amide]	20
200	[H2N]	LITGRLQSLQTYVTQQ	[amide]	20
201	[H2N]	LQSLQTYVTQQLIRAA	[amide]	21
202	[H2N]	TYVTQQLIRAAEIRAS	[amide]	21
203	[H2N]	QLIRAAEIRASANLAA	[amide]	21
204	[H2N]	AEIRASANLAATKMSE	[amide]	21
205	[H2N]	SANLAATKMSECVLGQ	[amide]	21
206	[H2N]	ATKMSECVLGQSKRVD	[amide]	21
207	[H2N]	ECVLGQSKRVDFCGKG	[amide]	21
208	[H2N]	QSKRVDFCGKGYHLMS	[amide]	21
209	[H2N]	DFCGKGYHLMSFPQSA	[amide]	21
210	[H2N]	GYHLMSFPQSAPHGVV	[amide]	21
211	[H2N]	SFPQSAPHGVVFLHVT	[amide]	22
212	[H2N]	APHGVVFLHVTYVPAQ	[amide]	22
213	[H2N]	VFLHVTYVPAQEKNFT	[amide]	22
214	[H2N]	TYVPAQEKNFTTAPAI	[amide]	22
215	[H2N]	QEKNFTTAPAICHDGK	[amide]	22
216	[H2N]	TTAPAICHDGKAHFPR	[amide]	22
217	[H2N]	ICHDGKAHFPREGVFV	[amide]	22
218	[H2N]	KAHFPREGVFVSNGTH	[amide]	22
219	[H2N]	REGVFVSNGTHWFVTQ	[amide]	22
220	[H2N]	VSNGTHWFVTQRNFYE	[amide]	22
221	[H2N]	HWFVTQRNFYEPQIIT	[amide]	23
222	[H2N]	QRNFYEPQIITTDNTF	[amide]	23
223	[H2N]	EPQIITTDNTFVSGNC	[amide]	23
224	[H2N]	TTDNTFVSGNCDVVIG	[amide]	23
225	[H2N]	FVSGNCDVVIGIVNNT	[amide]	23
226	[H2N]	CDVVIGIVNNTVYDPL	[amide]	23
227	[H2N]	GIVNNTVYDPLQPELD	[amide]	23
228	[H2N]	TVYDPLQPELDSFKEE	[amide]	23
229	[H2N]	LQPELDSFKEELDKYF	[amide]	23
230	[H2N]	DSFKEELDKYFKNHTS	[amide]	23
231	[H2N]	ELDKYFKNHTSPDVDL	[amide]	24
232	[H2N]	FKNHTSPDVDLGDISG	[amide]	24
233	[H2N]	SPDVDLGDISGINASV	[amide]	24
234	[H2N]	LGDISGINASVVNIQK	[amide]	24
235	[H2N]	GINASVVNIQKEIDRL	[amide]	24
236	[H2N]	VVNIQKEIDRLNEVAK	[amide]	24
237	[H2N]	KEIDRLNEVAKNLNES	[amide]	24
238	[H2N]	LNEVAKNLNESLIDLQ	[amide]	24
239	[H2N]	KNLNESLIDLQELGKY	[amide]	24
240	[H2N]	SLIDLQELGKYEQYIK	[amide]	24
241	[H2N]	QELGKYEQYIKWPWYI	[amide]	25
242	[H2N]	YEQYIKWPWYIWLGFI	[amide]	25
243	[H2N]	KWPWYIWLGFIAGLIA	[amide]	25
244	[H2N]	IWLGFIAGLIAIVMVT	[amide]	25
245	[H2N]	IAGLIAIVMVTIMLCC	[amide]	25
246	[H2N]	AIVMVTIMLCCMTSCC	[amide]	25
247	[H2N]	TIMLCCMTSCCSCLKG	[amide]	25
248	[H2N]	CMTSCCSCLKGCCSCG	[amide]	25
249	[H2N]	CSCLKGCCSCGSCCKF	[amide]	25
250	[H2N]	GCCSCGSCCKFDEDDS	[amide]	25
251	[H2N]	GSCCKFDEDDSEPVLK	[amide]	26
252	[H2N]	FDEDDSEPVLKGVKLH	[amide]	26
253	[H2N]	DDSEPVLKGVKLHYT- OH	[amide]	26
