## Supplemental Table S5 for "Broadly-recognized, cross-reactive SARS-CoV-2 CD4 T cell epitopes are highly conserved across human coronaviruses and presented by common HLA alleles"

### Sheet: S5
Supplemental Table S5: TCRA and TCRB clonotypes identified in DP4/164-sorted samples.
Donor	count	cdr3nt	cdr3aa	v	d	j	frequency
G11	352	TGTGCCAGCAGCCGAGGTGACTCTGGGGCCAACGTCCTGACTTTC	CASSRGDSGANVLTF	TRBV28	.	TRBJ2-6	0.294807
G11	210	TGTGCCAGCAGTTACTCAAGGTATCAGCCCCAGCATTTT	CASSYSRYQPQHF	TRBV6-5	.	TRBJ1-5	0.175879
G11	66	TGTGCCAGCAGTTTCCGGAGGGCAGATACGCAGTATTTT	CASSFRRADTQYF	TRBV28	TRBD2	TRBJ2-3	0.0552764
G11	66	TGTGCCAGCAGATCATCTGACAGGGCTCATGGCTACACCTTC	CASRSSDRAHGYTF	TRBV28	TRBD1	TRBJ1-2	0.0552764
G11	57	TGTGCCAGCACCCTAAAGCGGCCGAACACCGGGGAGCTGTTTTTT	CASTLKRPNTGELFF	TRBV6-5	TRBD2	TRBJ2-2	0.0477387
G11	48	TGTGCCTGGAGTGTAGGCCAGGGGGCATGGAATGAGCAGTTCTTC	CAWSVGQGAWNEQFF	TRBV30	TRBD1	TRBJ2-1	0.040201
G11	42	TGTGCCAGCAGTACCCGGAGCCCCTCCGTCAAGAGGGACCAGTACTTC	CASSTRSPSVKRDQYF	TRBV6-5	TRBD2	TRBJ2-5	0.0351759
G11	30	TGTGCCAGCAGATGTAAGGGGCAGAGCTCTGGAAACACCATATATTTT	CASRCKGQSSGNTIYF	TRBV21-1	TRBD1	TRBJ1-3	0.0251256
G11	29	TGTGCCTGGAGTGGACCGGGAGTAGTTTCCTACAATGAGCAGTTCTTC	CAWSGPGVVSYNEQFF	TRBV30	TRBD2	TRBJ2-1	0.0242881
G11	25	TGTGCCAGCAGTTTAAAGGGTACATTGCGGTATTTT	CASSLKGTLRYF	TRBV28	.	TRBJ2-3	0.020938
G11	25	TGTGCCAGCAGTTTAAAGGGGACCGGCTACACCTTC	CASSLKGTGYTF	TRBV28	TRBD1	TRBJ1-2	0.020938
G11	23	TGTGCCAGCAGTTCCGGATACTATGGCTACACCTTC	CASSSGYYGYTF	TRBV6-6	.	TRBJ1-2	0.019263
G11	22	TGTGCCTGGAGGAAACAGGGCGGGAACACTGAAGCTTTCTTT	CAWRKQGGNTEAFF	TRBV30	TRBD1	TRBJ1-1	0.0184255
G11	22	TGTGCCTGGAGTGTACAAGGGGGAAGCAATCAGCCCCAGCATTTT	CAWSVQGGSNQPQHF	TRBV30	TRBD1	TRBJ1-5	0.0184255
G11	16	TGTGCCAGCAGTTTACGGGGGGTACCCTATGGCTACACCTTC	CASSLRGVPYGYTF	TRBV28	TRBD1	TRBJ1-2	0.0134003
G11	15	TGTGCCACCAGTCAAACACAGAATTCACCCCTCCACTTT	CATSQTQNSPLHF	TRBV24-1	.	TRBJ1-6	0.0125628
G11	14	TGTGCCTGGAGTACGGGACAGGGGGCGAGAGATACGCAGTATTTT	CAWSTGQGARDTQYF	TRBV30	TRBD1	TRBJ2-3	0.0117253
G11	13	TGTGCCAGCTCGTCTGGAAACACCATATATTTT	CASSSGNTIYF	TRBV28	.	TRBJ1-3	0.0108878
G11	11	TGCGCCAGCAGTGAAAGGACAGGGAAAGAGACCCAGTACTTC	CASSERTGKETQYF	TRBV10-1	TRBD1	TRBJ2-5	0.00921273
G11	10	TGTGCCACCAGTGCCCCGGGACAGTTCTCTGGGGCCAACGTCCTGACTTTC	CATSAPGQFSGANVLTF	TRBV24-1	TRBD1	TRBJ2-6	0.00837521
G11	9	TGTGCCTGGAGTGTAGGTGACACTGAAGCTTTCTTT	CAWSVGDTEAFF	TRBV30	.	TRBJ1-1	0.00753769
G11	8	TGTGCCAGCAGTTACAGTCGGGGGACCAGCACCGGGGAGCTGTTTTTT	CASSYSRGTSTGELFF	TRBV6-5	TRBD1	TRBJ2-2	0.00670017
G11	7	TGTGCCAGTAGTATAGACCCCCGCGAGCAGTACTTC	CASSIDPREQYF	TRBV19	TRBD1	TRBJ2-7	0.00586265
G11	7	TGTGCCAGCAGTAACGTGGGAGCTAACTATGGCTACACCTTC	CASSNVGANYGYTF	TRBV28	.	TRBJ1-2	0.00586265
G11	6	TGTGCCAGCAGCCAGGGACATTACGAGCAGTACTTC	CASSQGHYEQYF	TRBV6-6	TRBD1	TRBJ2-7	0.00502513
G11	6	TGTGCCATCAGTTTGACACAGTACAATGAGCAGTTCTTC	CAISLTQYNEQFF	TRBV10-3	.	TRBJ2-1	0.00502513
G11	6	TGCAGCGTTGAAGATCTGGTAGGACAGAACACTGAAGCTTTCTTT	CSVEDLVGQNTEAFF	TRBV29-1	TRBD1	TRBJ1-1	0.00502513
G11	5	TGTGCCTGGCAGGGGAGTAATGGCTACACCTTC	CAWQGSNGYTF	TRBV30	TRBD1	TRBJ1-2	0.0041876
G11	5	TGTGCCAGCAGCTCGCCCCAGGGGCACGGCTACACCTTC	CASSSPQGHGYTF	TRBV7-6	TRBD1	TRBJ1-2	0.0041876
G11	4	TGTGCCATCAGTGAGTCCTCCCAAGGGTCCGGTAATGAAAAACTGTTTTTT	CAISESSQGSGNEKLFF	TRBV10-3	TRBD2	TRBJ1-4	0.00335008
G11	3	TGTGCCAGCTCACCCGGCGGGGGGCGATCCCACGAGCAGTACTTC	CASSPGGGRSHEQYF	TRBV18	TRBD1	TRBJ2-7	0.00251256
G11	3	TGTGCCAGCAGCCCCTCCTTGGGACCTAGCTATAGCAATCAGCCCCAGCATTTT	CASSPSLGPSYSNQPQHF	TRBV28	TRBD2	TRBJ1-5	0.00251256
G11	2	TGTGCCAGTAGTATGGGACAGATCTATGGCTACACCTTC	CASSMGQIYGYTF	TRBV19	TRBD1	TRBJ1-2	0.00167504
G11	2	TGTGCCGGGTTTACTAGCGCGAACTACAATGAGCAGTTCTTC	CAGFTSANYNEQFF	TRBV19	TRBD2	TRBJ2-1	0.00167504
G11	2	TGTGCCAGCAGCTGGGGACTAGCGGGACAGGAGACCCAGTACTTC	CASSWGLAGQETQYF	TRBV5-8	TRBD2	TRBJ2-5	0.00167504
G11	2	TGCAGTGCTGTCTCCCCCTTACTAGTAGTCTACGAGCAGTACTTC	CSAVSPLLVVYEQYF	TRBV20-1	TRBD1	TRBJ2-7	0.00167504
G11	2	TGCAGTGCTAGAACTAGCGGGAGGTACTACAATGAGCAGTTCTTC	CSARTSGRYYNEQFF	TRBV20-1	TRBD2	TRBJ2-1	0.00167504
G11	2	TGTGCCACCAGTGATTCCGGGACAGGGATCGGAGAGACCCAGTACTTC	CATSDSGTGIGETQYF	TRBV24-1	TRBD1	TRBJ2-5	0.00167504
G11	2	TGTGCCAGCAGTTACTCGCGGGGGACAAGGACCGGGGAGCTGTTTTTT	CASSYSRGTRTGELFF	TRBV6-5	TRBD1	TRBJ2-2	0.00167504
G11	1	TGTGCCAGTATAACTAGCGGTGGAACGCAGTATTTT	CASITSGGTQYF	TRBV19	TRBD2	TRBJ2-3	0.000837521
G11	1	TTTGCCATCAGTTTGACACAGTACAATGAGCAGTTCTTC	FAISLTQYNEQFF	TRBV10-3	.	TRBJ2-1	0.000837521
G11	1	TGTGCCAGCAGTTACAGTACCACAGATACGCAGTATTTT	CASSYSTTDTQYF	TRBV2	.	TRBJ2-3	0.000837521
G11	1	TGTGCCAGCTCGCAGACAGGGGGCGAAACTGAAGCTTTCTTT	CASSQTGGETEAFF	TRBV18	TRBD1	TRBJ1-1	0.000837521
G11	1	TGTGCCAGCAGTTTAGATCGGGCCCCTTATGGCTACACCTTC	CASSLDRAPYGYTF	TRBV27	TRBD2	TRBJ1-2	0.000837521
G11	1	TGTGCCAGCAGTTCCGGACAGGGCTCTTATGGCTACACCTTC	CASSSGQGSYGYTF	TRBV12-3	TRBD1	TRBJ1-2	0.000837521
G11	1	TGTGCCAGCAGTTCAGACAGGGCCCCCTATGGCTACACCTTC	CASSSDRAPYGYTF	TRBV6-5	TRBD1	TRBJ1-2	0.000837521
G11	1	TGTGCCAGCAGTACCGGGACTCCCCTCGGCGAGCAGTACTTC	CASSTGTPLGEQYF	TRBV7-9	TRBD2	TRBJ2-7	0.000837521
G11	1	TGTGCCAGCAGCGGGGCGATCCCTAACACTGAAGCTTTCTTT	CASSGAIPNTEAFF	TRBV2	TRBD1	TRBJ1-1	0.000837521
G11	1	TGCGCCAGCAGTCAATCGCCCGGGGAAGCTGAGCAGTACTTC	CASSQSPGEAEQYF	TRBV23-1	TRBD1	TRBJ2-7	0.000837521
G11	1	TGTGCCAGTAGTATACAGGGGGCTTCGGGAGAGACCCAGTACTTC	CASSIQGASGETQYF	TRBV19	TRBD1	TRBJ2-5	0.000837521
G11	1	TGTGCCCCCGCCCCTGACGCGACAGAGCTCACAGATACGCAGTATTTT	CAPAPDATELTDTQYF	TRBV12-5	TRBD1	TRBJ2-3	0.000837521
G11	1	TGTGCCAGCAGTAAAGAGGGCCAGGCCCGCTTTTCGGCCCAGTACTTC	CASSKEGQARFSAQYF	TRBV6-1	TRBD2	TRBJ2-5	0.000837521
G11	1	TGTGCCAGCAGCCAAGAGGCAAGCGGTTCCTACAATGAGCAGTTCTTC	CASSQEASGSYNEQFF	TRBV4-2	TRBD2	TRBJ2-1	0.000837521
G11	1	TGCAGTGCTAGGCTTCGACTAGCGACGAGCTCCTACAATGAGCAGTTCTTC	CSARLRLATSSYNEQFF	TRBV20-1	TRBD2	TRBJ2-1	0.000837521
G18	199	TGTGCCAGCAGCCTCGGACGGTACGAGCAGTACTTC	CASSLGRYEQYF	TRBV6-6	.	TRBJ2-7	0.193768
G18	182	TGTGCCAGCATGACAATAAAGGGGACTGAAGCTTTCTTT	CASMTIKGTEAFF	TRBV6-5	TRBD1	TRBJ1-1	0.177215
G18	84	TGTGCCACCAGTGACTACAGGGGCCTGCAGTTCTTC	CATSDYRGLQFF	TRBV24-1	TRBD1	TRBJ2-1	0.0817916
G18	50	TGTGCCTGGGGTCCCGGGACAGGGTCCGAGACCCAGTACTTC	CAWGPGTGSETQYF	TRBV30	TRBD1	TRBJ2-5	0.0486855
G18	48	TGTGCCTGGAGTGTAGCCAGCAATCAGCCCCAGCATTTT	CAWSVASNQPQHF	TRBV30	.	TRBJ1-5	0.0467381
G18	47	TGTGCCAGCAGACCCGGACAGGGGTCTCGGAGCTACGAGCAGTACTTC	CASRPGQGSRSYEQYF	TRBV28	TRBD1	TRBJ2-7	0.0457644
G18	45	TGTGCCAGCAGTCCCCGGGCCCCCGCGCAGCCCCAGCATTTT	CASSPRAPAQPQHF	TRBV6-2	TRBD1	TRBJ1-5	0.0438169
G18	33	TGCAGTGCTAGTGGCCAGGGGGGAAACACCATATATTTT	CSASGQGGNTIYF	TRBV20-1	TRBD1	TRBJ1-3	0.0321324
G18	32	TGTGCCAGCAGTTACTCGCGATACACTGAAGCTTTCTTT	CASSYSRYTEAFF	TRBV6-5	.	TRBJ1-1	0.0311587
G18	26	TGTGCCAGCAGTTTACGGGACAGGGGGGGCCACGAGCAGTACTTC	CASSLRDRGGHEQYF	TRBV28	TRBD1	TRBJ2-7	0.0253165
G18	24	TGTGCCAGCAGTATAAGGGGGACTGGCTACACCTTC	CASSIRGTGYTF	TRBV28	TRBD1	TRBJ1-2	0.023369
G18	24	TGTGCCAGCAGTCCGCGACAGGGGGCGAACACCGGGGAGCTGTTTTTT	CASSPRQGANTGELFF	TRBV12-4	TRBD1	TRBJ2-2	0.023369
G18	19	TGTGCCAGCACTATGGGACAGGGGATCACCGGGGAGCTGTTTTTT	CASTMGQGITGELFF	TRBV6-6	TRBD1	TRBJ2-2	0.0185005
G18	17	TGTGCCAGCAGTTGGAAGAGCTCCTATAATTCACCCCTCCACTTT	CASSWKSSYNSPLHF	TRBV6-5	.	TRBJ1-6	0.0165531
G18	16	TGTGCCTGGAGTCTCAACCAAAATCAGCCCCAGCATTTT	CAWSLNQNQPQHF	TRBV30	.	TRBJ1-5	0.0155794
G18	16	TGTGCCTGGAGTGTAAGGGGGCGCCTTGAAGCTTTCTTT	CAWSVRGRLEAFF	TRBV30	TRBD1	TRBJ1-1	0.0155794
G18	14	TGTGCCAGCAGCCTCGGGCACTACGAGCAGTACTTC	CASSLGHYEQYF	TRBV6-6	.	TRBJ2-7	0.0136319
G18	13	TGTGCCAGTGATCCCGCGGGGTCAGCCTATGGCTACACCTTC	CASDPAGSAYGYTF	TRBV6-2	TRBD2	TRBJ1-2	0.0126582
G18	13	TGTGCCAGCGTCTCGAGCGACCGAGTCCCAGATACGCAGTATTTT	CASVSSDRVPDTQYF	TRBV6-2	TRBD2	TRBJ2-3	0.0126582
G18	12	TGTGCCTGGAGTGTACAGCAGAACTATGGCTACACCTTC	CAWSVQQNYGYTF	TRBV30	.	TRBJ1-2	0.0116845
G18	11	TGTGCCAGCAGCCCGGGACAGGGGGGGTATAGCAATCAGCCCCAGCATTTT	CASSPGQGGYSNQPQHF	TRBV6-5	TRBD1	TRBJ1-5	0.0107108
G18	10	TGTGCCTGGAGTGTTCCGCCCATCGGCTACACCTTC	CAWSVPPIGYTF	TRBV30	TRBD1	TRBJ1-2	0.0097371
G18	9	TGTGCCAGCAGTGAAGGGAAGACCCAGTACTTC	CASSEGKTQYF	TRBV25-1	.	TRBJ2-5	0.00876339
G18	8	TGTGCCAGCATGTCAGGGAAGGGTACTGAAGCTTTCTTT	CASMSGKGTEAFF	TRBV6-5	TRBD1	TRBJ1-1	0.00778968
G18	6	TGTGCCAGCAGCGTAGCCGACCGGAAGCAGTTCTTC	CASSVADRKQFF	TRBV9	.	TRBJ2-1	0.00584226
G18	6	TGTGCCAGCAGCGTAGGGGAGGAGGGGATAATCTCTTGGAGCTCCTACAATGAGCAGTTCTTC	CASSVGEEGIISWSSYNEQFF	TRBV9	TRBD2	TRBJ2-1	0.00584226
G18	5	TGTGCCAGCAGCCCGGAAACCAAGAGGCCTCGCCACGAGCAGTACTTC	CASSPETKRPRHEQYF	TRBV28	TRBD1	TRBJ2-7	0.00486855
G18	5	TGTGCCAGCAGACCCCGGACAGATTCCCTCTATAATTCACCCCTCCACTTT	CASRPRTDSLYNSPLHF	TRBV28	TRBD1	TRBJ1-6	0.00486855
G18	4	TGTGCCAGCAGCAAAGCAGGAGGGGTTGGCTACACCTTC	CASSKAGGVGYTF	TRBV21-1	TRBD2	TRBJ1-2	0.00389484
G18	4	TGTGCCTGGATAGCGGGGGCCTTGAACACCGGGGAGCTGTTTTTT	CAWIAGALNTGELFF	TRBV30	TRBD2	TRBJ2-2	0.00389484
G18	4	TGTGCTAGCAGCGAAAGGCCCGTCCCTTACGGGTACAATGAGCAGTTCTTC	CASSERPVPYGYNEQFF	TRBV7-7	TRBD1	TRBJ2-1	0.00389484
G18	3	TGTGCCAGCACCAAGGGAATGGGGGATCGGAATCAGCCCCAGCATTTT	CASTKGMGDRNQPQHF	TRBV21-1	TRBD1	TRBJ1-5	0.00292113
G18	3	TGCGCCAGCAGCCAAGATCTTCCAGGATCATCAGATACGCAGTATTTT	CASSQDLPGSSDTQYF	TRBV4-3	.	TRBJ2-3	0.00292113
G18	3	TGTGCCAGCAGTTACAGGGACCGGCCGCGCCTGGTTAGCAATCAGCCCCAGCATTTT	CASSYRDRPRLVSNQPQHF	TRBV6-6	TRBD1	TRBJ1-5	0.00292113
G18	2	TGCAGCGTTTCGGTTGGGGTAAACACTGAAGCTTTCTTT	CSVSVGVNTEAFF	TRBV29-1	.	TRBJ1-1	0.00194742
G18	2	TGTGCCAGCAGTGCGGACAGGGCGCCCTATGGCTACACCTTC	CASSADRAPYGYTF	TRBV6-5	TRBD1	TRBJ1-2	0.00194742
G18	2	TGTGCCAGCTCACCACCCCGGACACCTGGAAACACCATATATTTT	CASSPPRTPGNTIYF	TRBV18	TRBD1	TRBJ1-3	0.00194742
G18	2	TGTGCCAGCAGCCCCGGCAGGAGCTCCTACAATGAGCAGTTCTTC	CASSPGRSSYNEQFF	TRBV7-2	TRBD1	TRBJ2-1	0.00194742
G18	2	TGTGCCAGCAGCCTGAACAGGGACGGCTTTGCCGGGGAGCTGTTTTTT	CASSLNRDGFAGELFF	TRBV9	TRBD1	TRBJ2-2	0.00194742
G18	2	TGTGCCAGCAGCTCGACGACCGAGAGCTCCTATAATTCACCCCTCCACTTT	CASSSTTESSYNSPLHF	TRBV5-6	.	TRBJ1-6	0.00194742
G18	1	TGTGCCTGCAGTGAAGGGAAGACCCAGTACTTC	CACSEGKTQYF	TRBV25-1	.	TRBJ2-5	0.00097371
G18	1	TGTGCCAGCAGCGTAGACCGGAAGCTGTTCTTC	CASSVDRKLFF	TRBV9	.	TRBJ2-1	0.00097371
G18	1	TGTGCCAGCAGCAGGGGTGGGGAGACCCAGTACTTC	CASSRGGETQYF	TRBV11-1	TRBD1	TRBJ2-5	0.00097371
G18	1	TGTGCCAGCACCGCCGACAGGGTGCAGCCCCAGCATTTT	CASTADRVQPQHF	TRBV28	TRBD1	TRBJ1-5	0.00097371
G18	1	TGCAGTGCTCCTCCCGCCCCGGAAAATGGCTACACCTTC	CSAPPAPENGYTF	TRBV20-1	TRBD2	TRBJ1-2	0.00097371
G18	1	TGTGCCAGCAGTCCCCAGGGGGGTGCCCCTGAAGCTTTCTTT	CASSPQGGAPEAFF	TRBV28	TRBD1	TRBJ1-1	0.00097371
G18	1	TGTGCCAGCAGCTTAGCTAGGGCAGTAATCGAGCAGTACTTC	CASSLARAVIEQYF	TRBV7-2	TRBD2	TRBJ2-7	0.00097371
G18	1	TGTGCCAGCGCCAGATTCAGGGACTCAAGACAGCCCCAGCATTTT	CASARFRDSRQPQHF	TRBV6-6	TRBD2	TRBJ1-5	0.00097371
G18	1	TGTGCCAGCACTATGGGACAGGGGATCACCGGTGAGCTGTTTTTT	CASTMGQGITGELFF	TRBV6-6	TRBD1	TRBJ2-2	0.00097371
G18	1	TGTGCCAGCACCAGGGTCACGGGGGAGGGCGATGAGCAGTTCTTC	CASTRVTGEGDEQFF	TRBV5-6	TRBD2	TRBJ2-1	0.00097371
G18	1	TGTGCCAGCAGTTTAAGCACGCACGGCTCCTACGAGCAGTACTTC	CASSLSTHGSYEQYF	TRBV12-3	.	TRBJ2-7	0.00097371
G18	1	TGTGCCAGCAGCTTGGGACAGGGGCGATACAATGAGCAGTTCTTC	CASSLGQGRYNEQFF	TRBV5-8	TRBD1	TRBJ2-1	0.00097371
G18	1	TGTGCCAGCAGCTCCCTAATCGGGAGTGAACAGCCCCAGCATTTT	CASSSLIGSEQPQHF	TRBV7-3	TRBD2	TRBJ1-5	0.00097371
G18	1	TGTGCCAGCAGCCAAGATGGAGGAGAAAACACTGAAGCTTTCTTT	CASSQDGGENTEAFF	TRBV4-2	TRBD2	TRBJ1-1	0.00097371
G18	1	TGTGCCAGCAGGGAGCGGACAGGGGGGGCCTACGAGCAGTACTTC	CASRERTGGAYEQYF	TRBV5-6	TRBD1	TRBJ2-7	0.00097371
G18	1	TGTGCCAGCAGCTTGGGGCCGGCTACGGTATGGGCTGAAGCTTTCTTT	CASSLGPATVWAEAFF	TRBV5-8	.	TRBJ1-1	0.00097371
G18	1	TGCGCCAGCAGCCAGGATCTTCCAGGATCATCAGATACGCAGTATTTT	CASSQDLPGSSDTQYF	TRBV4-3	.	TRBJ2-3	0.00097371
G18	1	TGTGCCAGCAGCTTAGATACTAGCGGGGGGAACACCGGGGAGCTGTTTTTT	CASSLDTSGGNTGELFF	TRBV7-2	TRBD2	TRBJ2-2	0.00097371
G18	1	TGTGCCAGCAGCCCGGGTCGGAAGGGTCTACTTTTATCCTACGAGCAGTACTTC	CASSPGRKGLLLSYEQYF	TRBV5-6	TRBD1	TRBJ2-7	0.00097371
G18	1	TGTGCCAGCAGTTCCAGGCGTCAGGGTGCGGGAAAATGGGTGAACACCGGGGAGCTGTTTTTT	CASSSRRQGAGKWVNTGELFF	TRBV7-2	TRBD2	TRBJ2-2	0.00097371
L38	185	TGTGCCAGCAGTCCCGAACAGGGGATGAACACTGAAGCTTTCTTT	CASSPEQGMNTEAFF	TRBV12-3	TRBD1	TRBJ1-1	0.344507
L38	46	TGTGCCAGCAGCCCCTGGGGGGAGAGCTCCTACGAGCAGTACTTC	CASSPWGESSYEQYF	TRBV6-5	TRBD1	TRBJ2-7	0.0856611
L38	45	TGTGCCAGCAGCCTCGGGACTAGCGGTAACAATGAGCAGTTCTTC	CASSLGTSGNNEQFF	TRBV5-8	TRBD2	TRBJ2-1	0.0837989
L38	31	TGTGCCAGCAGTTACTCGAACGGACAACGAACCGGGGAGCTGTTTTTT	CASSYSNGQRTGELFF	TRBV6-5	TRBD1	TRBJ2-2	0.0577281
L38	26	TGTGCCAGCAGCTTGGAGGCCTCACCCCTCCACTTT	CASSLEASPLHF	TRBV5-8	.	TRBJ1-6	0.0484171
L38	22	TGTGCCAGCCGGGACAGACGCACTGAAGCTTTCTTT	CASRDRRTEAFF	TRBV6-5	TRBD1	TRBJ1-1	0.0409683
L38	21	TGTGCCAGCACCGCCGGGGGGACCAGCTCCTACGAGCAGTACTTC	CASTAGGTSSYEQYF	TRBV6-5	TRBD1	TRBJ2-7	0.0391061
L38	18	TGTGCCAGCAGCGGAGACGGAAATTCACCCCTCCACTTT	CASSGDGNSPLHF	TRBV5-8	.	TRBJ1-6	0.0335196
L38	15	TGTGCCAGCAGTGAGACGGGGAACTATGGCTACACCTTC	CASSETGNYGYTF	TRBV6-5	.	TRBJ1-2	0.027933
L38	15	TGTGCCAGCAGCTTGGGGGAGAGCTCCTACAATGAGCAGTTCTTC	CASSLGESSYNEQFF	TRBV5-8	.	TRBJ2-1	0.027933
L38	15	TGTGCCAGCAGCGAAACTAGCGGGGGGCCCAGGGGTGAGCAGTTCTTC	CASSETSGGPRGEQFF	TRBV28	TRBD2	TRBJ2-1	0.027933
L38	10	TGTGCCACCAGTGCCGGGGAGACCCAGTACTTC	CATSAGETQYF	TRBV24-1	TRBD1	TRBJ2-5	0.018622
L38	10	TGTGCCAGCAGCTCCGGGACTAGTAATCTCAATGAGCAGTTCTTC	CASSSGTSNLNEQFF	TRBV5-8	TRBD2	TRBJ2-1	0.018622
L38	9	TGTGCCAGCAGAACGGCAGGGGGTTATAATTCACCCCTCCACTTT	CASRTAGGYNSPLHF	TRBV6-5	TRBD1	TRBJ1-6	0.0167598
L38	8	TGTGCCAGCGCGAATGGGGACAGGCCCTACGAGCAGTACTTC	CASANGDRPYEQYF	TRBV6-5	TRBD1	TRBJ2-7	0.0148976
L38	7	TGTGCCAGCAGGAGAAGGGACGGCCCGGCGTATGGCTACACCTTC	CASRRRDGPAYGYTF	TRBV5-6	TRBD2	TRBJ1-2	0.0130354
L38	7	TGTGCCAGCAGTCTGCGAGGGGGATCTATGAACACTGAAGCTTTCTTT	CASSLRGGSMNTEAFF	TRBV12-3	TRBD1	TRBJ1-1	0.0130354
L38	6	TGTGCCAGCAGCCGCCGGGACAGCATAAATCAGCCCCAGCATTTT	CASSRRDSINQPQHF	TRBV5-6	TRBD1	TRBJ1-5	0.0111732
L38	6	TGTGCCAGCAGACTGGGGGCGGGGGCCAACACCGGGGAGCTGTTTTTT	CASRLGAGANTGELFF	TRBV28	TRBD1	TRBJ2-2	0.0111732
L38	5	TGTGCCAGCAGTTTAGTCGCGGGGTCAGGAAATACGCAGTATTTT	CASSLVAGSGNTQYF	TRBV12-3	TRBD2	TRBJ2-3	0.00931099
L38	4	TGTGCCAGCAGCCCGGGACTAGCGGGCCAAGAGACCCAGTACTTC	CASSPGLAGQETQYF	TRBV5-8	TRBD2	TRBJ2-5	0.00744879
L38	3	TGTGCCAGCAGTTTAGTAGCAGGGGTGGGTGGTACGCAGTATTTT	CASSLVAGVGGTQYF	TRBV12-3	TRBD1	TRBJ2-3	0.00558659
L38	3	TGTGCCAGCAGCGGGGGACTAGCGGGGGGCGAGACCCAGTACTTC	CASSGGLAGGETQYF	TRBV5-8	TRBD2	TRBJ2-5	0.00558659
L38	2	TGTGCCAGCAGCCGCGGGGAAGGGGGGCATGAAAAACTGTTTTTT	CASSRGEGGHEKLFF	TRBV5-8	TRBD1	TRBJ1-4	0.00372439
L38	2	TGTGCCAGCAGCACCGCAGGGAGCCACTACAATGAGCAGTTCTTC	CASSTAGSHYNEQFF	TRBV6-5	.	TRBJ2-1	0.00372439
L38	2	TGTGCCAGCAGTTCCGGGACGGGTCGCTCTGGGGCCAACGTCCTGACTTTC	CASSSGTGRSGANVLTF	TRBV12-3	TRBD1	TRBJ2-6	0.00372439
L38	1	TGTGCCAGCAGCGGTCAGAACACTGAAGCTTTCTTT	CASSGQNTEAFF	TRBV11-2	.	TRBJ1-1	0.0018622
L38	1	TGTGCCACTTGCGAAACAGGGAACTATGGCTACACCTTC	CATCETGNYGYTF	TRBV6-5	TRBD1	TRBJ1-2	0.0018622
L38	1	TGTGCCAGCAGCTTAGATCAGGGAGTAGGGCAGTTCTTC	CASSLDQGVGQFF	TRBV7-8	TRBD1	TRBJ2-1	0.0018622
L38	1	TGTGCCAGCAGCGGAGACGGAAATTCACCCCGCCACTTT	CASSGDGNSPRHF	TRBV5-8	.	TRBJ1-6	0.0018622
L38	1	TGTGCCAGCGCAATAGCGGGGGGGCCCAAGACCCAGTACTTC	CASAIAGGPKTQYF	TRBV5-6	TRBD2	TRBJ2-5	0.0018622
L38	1	TGTGCCAGCAGCTTGGTTCAAGGAACCTATGGCTACACCTTC	CASSLVQGTYGYTF	TRBV5-6	.	TRBJ1-2	0.0018622
L38	1	TGTGCCAGCAGCCCCCTGACATCGAACACTGAAGCTTTCTTT	CASSPLTSNTEAFF	TRBV7-8	TRBD1	TRBJ1-1	0.0018622
L38	1	TGCAGCGTTGAAGAAAACAGGGGTACCGGGGAGCTGTTTTTT	CSVEENRGTGELFF	TRBV29-1	TRBD1	TRBJ2-2	0.0018622
L38	1	TGTGCCATCAGCTCCGGGACTAGTAATCTCAATGAGCAGTTCTTC	CAISSGTSNLNEQFF	TRBV5-5	TRBD2	TRBJ2-1	0.0018622
L38	1	TGTGCCAGCAGCTTGGGCACTAGCGCGGTCAATGAGCAGTTCTTC	CASSLGTSAVNEQFF	TRBV5-8	TRBD2	TRBJ2-1	0.0018622
L38	1	TGTGCCAGCAGCCTCGGACAGACGGGGCATGAAAAACTGTTTTTT	CASSLGQTGHEKLFF	TRBV5-8	TRBD1	TRBJ1-4	0.0018622
L38	1	TGTGCCAGCAGCCTGGGACAGGGGGGCTCAGAGACCCAGTACTTC	CASSLGQGGSETQYF	TRBV5-8	TRBD1	TRBJ2-5	0.0018622
L38	1	TGTGCCAGCAGCCCCGCCGAGGAAGGGGGCTCCTACGAGCAGTACTTC	CASSPAEEGGSYEQYF	TRBV28	TRBD1	TRBJ2-7	0.0018622
L38	1	TGTGCCAGCAGCTTAGCTGGGTCCTCCTTTCTCCCCTACAATGAGCAGTTCTTC	CASSLAGSSFLPYNEQFF	TRBV7-6	TRBD2	TRBJ2-1	0.0018622
L66	1611	TGTGCCAGTAGGGACTCCCGGAATGAGCAGTTCTTC	CASRDSRNEQFF	TRBV19	TRBD1	TRBJ2-1	0.874118
L66	71	TGTGCCTGGAGTGTGTCAGTTAATCAGCCCCAGCATTTT	CAWSVSVNQPQHF	TRBV30	.	TRBJ1-5	0.0385241
L66	58	TGTGCCTGGAACCGGGCCCTGAACACTGAAGCTTTCTTT	CAWNRALNTEAFF	TRBV30	TRBD2	TRBJ1-1	0.0314704
L66	16	TGTGCCTGGAGTGTAACCCAGAACCATGGCTACACCTTC	CAWSVTQNHGYTF	TRBV30	.	TRBJ1-2	0.0086815
L66	13	TGCAGCGTTGAATGGGGCGGGGGGGCAAGGGATACGCAGTATTTT	CSVEWGGGARDTQYF	TRBV29-1	TRBD2	TRBJ2-3	0.00705372
L66	11	TGTGCCAGCAGTTACTCACGGGGGATAGGAACCGGGGAGCTGTTTTTT	CASSYSRGIGTGELFF	TRBV6-5	TRBD1	TRBJ2-2	0.00596853
L66	8	TGTGCCTGGGGGTGGCCAGGGAGCGGCTACACCTTC	CAWGWPGSGYTF	TRBV30	TRBD1	TRBJ1-2	0.00434075
L66	8	TGTGCCAGCAGTTACTCCGGACAACCCGGGAGTTCACCCCTCCACTTT	CASSYSGQPGSSPLHF	TRBV6-5	TRBD1	TRBJ1-6	0.00434075
L66	8	TGTGCCAGCAGTGGGACCAGGCGGTATAGCAATCAGCCCCAGCATTTT	CASSGTRRYSNQPQHF	TRBV12-3	TRBD1	TRBJ1-5	0.00434075
L66	7	TGTGCCAGCAGTGAATATGCGTCCAATCAGCCCCAGCATTTT	CASSEYASNQPQHF	TRBV25-1	.	TRBJ1-5	0.00379816
L66	3	TGTGCCAGCAGCTTGGGGACTAGCGCCTACAATGAGCAGTTCTTC	CASSLGTSAYNEQFF	TRBV5-8	TRBD2	TRBJ2-1	0.00162778
L66	3	TGTGCTAGTGGTTTGCCGACAGGGGTCGGGGCCAACGTCCTGACTTTC	CASGLPTGVGANVLTF	TRBV12-5	TRBD1	TRBJ2-6	0.00162778
L66	3	TGTGCCAGCAGTGAGCTTCTACCGGGACAGGGACGGAGAGTTGAGAACACTGAAGCTTTCTTT	CASSELLPGQGRRVENTEAFF	TRBV2	TRBD1	TRBJ1-1	0.00162778
L66	2	TGTGCCAGCAGTTTAGGGGGTTCGGATGAGCAGTTCTTC	CASSLGGSDEQFF	TRBV28	TRBD1	TRBJ2-1	0.00108519
L66	2	TGTGCCAGCAGCTTGGGACAGGGGGGTAATGAAAAACTGTTTTTT	CASSLGQGGNEKLFF	TRBV5-8	TRBD1	TRBJ1-4	0.00108519
L66	2	TGTGCCAGCTCACCTTGGGGACAGGGGATAAACTATGGCTACACCTTC	CASSPWGQGINYGYTF	TRBV18	TRBD1	TRBJ1-2	0.00108519
L66	2	TGTGCCAGCAGTTTCCTAGCGGGGGGCCGTAGCTCCTACAATGAGCAGTTCTTC	CASSFLAGGRSSYNEQFF	TRBV28	TRBD2	TRBJ2-1	0.00108519
L66	1	TGTGCCAGGGACTCCCGGAATGAGCAGTTCTTC	CARDSRNEQFF	TRBV19	TRBD1	TRBJ2-1	0.000542594
L66	1	TGCAGTGCTAGTAGGCCCAATGAGCAGTTCTTC	CSASRPNEQFF	TRBV20-1	.	TRBJ2-1	0.000542594
L66	1	TGTGCCTGCCGCGCGGGTTACCATACGCAGTATTTT	CACRAGYHTQYF	TRBV28	TRBD2	TRBJ2-3	0.000542594
L66	1	TGTGCCAGCTCCAACCTGGCAAACGAGCAGTACTTC	CASSNLANEQYF	TRBV6-6	.	TRBJ2-7	0.000542594
L66	1	TGTGCCAGCAGTTTCCGTCTATCTGAAGCTTTCTTT	CASSFRLSEAFF	TRBV28	.	TRBJ1-1	0.000542594
L66	1	TGCGCCAGCAGCGACCCTGGAGAGACCCAGTACTTC	CASSDPGETQYF	TRBV5-1	TRBD1	TRBJ2-5	0.000542594
L66	1	TGTGCCACCTCCAGGGAATTATCCTACGAGCAGTACTTC	CATSRELSYEQYF	TRBV6-5	TRBD1	TRBJ2-7	0.000542594
L66	1	TGTGCCAGCTCACTGACAGAGAACACTGAAGCTTTCTTT	CASSLTENTEAFF	TRBV18	TRBD1	TRBJ1-1	0.000542594
L66	1	TGTGCCAGCAGTGTCGACAGGGCCCGCGGCTACACCTTC	CASSVDRARGYTF	TRBV2	TRBD1	TRBJ1-2	0.000542594
L66	1	TGTGCCAGCAGGCGGACTAGCGCCGGGGAGCTGTTTTTT	CASRRTSAGELFF	TRBV9	TRBD2	TRBJ2-2	0.000542594
L66	1	TGCGCCAGCAGCTTGGGGGCCCACGGGGAAAAACTGTTTTTT	CASSLGAHGEKLFF	TRBV5-1	TRBD2	TRBJ1-4	0.000542594
L66	1	TGCAGTGCGGGAACTAGCGGGAGGTCTAATGAGCAGTTCTTC	CSAGTSGRSNEQFF	TRBV20-1	TRBD2	TRBJ2-1	0.000542594
L66	1	TGTGCCAGCAGCAACCCACGGTCAACTAATGAAAAACTGTTTTTT	CASSNPRSTNEKLFF	TRBV21-1	.	TRBJ1-4	0.000542594
L66	1	TGTGCCACCAGTGACCCGGGGACAGGGGGATCTCTTGGAGGCTACACCTTC	CATSDPGTGGSLGGYTF	TRBV24-1	TRBD1	TRBJ1-2	0.000542594
L66	1	TGTGCCAGCTCACCGAGCCAACTGGGGCTTTCCAATGAAAAACTGTTTTTT	CASSPSQLGLSNEKLFF	TRBV18	TRBD1	TRBJ1-4	0.000542594
G11	412	TGTGCAATGAAACGAACCTCTAGCTATGGAAAGCTGACATTT	CAMKRTSSYGKLTF	TRAV14DV4	.	TRAJ52	0.313308
G11	316	TGTGCTGTGAGTTTTAGGGCGGGAGGAGGAAACAAACTCACCTTT	CAVSFRAGGGNKLTF	TRAV8-6	.	TRAJ10	0.240304
G11	178	TGTGTAATGAGAGGGGGAGGTAGCAACTATAAACTGACATTT	CVMRGGGSNYKLTF	TRAV12-3	.	TRAJ53	0.135361
G11	96	TGTGCCTCCCCCCCGGAGGCAGGCAACATGCTCACCTTT	CASPPEAGNMLTF	TRAV24	.	TRAJ39	0.0730038
G11	91	TGTGCGACACCCCTGGACACGGGCAGGAGAGCACTTACTTTT	CATPLDTGRRALTF	TRAV17	.	TRAJ5	0.0692015
G11	24	TGTGCTGTGAGTTCGACCGGGGGTTACCAGAAAGTTACCTTT	CAVSSTGGYQKVTF	TRAV8-4	.	TRAJ13	0.018251
G11	18	TGTGCAGGAGCTGGTGGTGGTACTAGCTATGGAAAGCTGACATTT	CAGAGGGTSYGKLTF	TRAV27	.	TRAJ52	0.0136882
G11	17	TCTGGGGCTGGGAGTTACCAACTCACTTTC	SGAGSYQLTF	TRAV22	.	TRAJ28	0.0129278
G11	15	TGTGCTGGTCGGCACGGAAATGAGAAATTAACCTTT	CAGRHGNEKLTF	TRAV35	.	TRAJ48	0.0114068
G11	14	TGTGCTGTGGGCGGCACTGCCAGTAAACTCACCTTT	CAVGGTASKLTF	TRAV36DV7	.	TRAJ44	0.0106464
G11	13	TGTGCTGTGAGGAGATCGGGTGCCTCAGGAACCTACAAATACATCTTT	CAVRRSGASGTYKYIF	TRAV3	.	TRAJ40	0.00988593
G11	10	TGTGCTCTGACCGAGAGGGGTTCTGCAAGGCAACTGACCTTT	CALTERGSARQLTF	TRAV9-2	.	TRAJ22	0.00760456
G11	10	TGTGCTGTGAGACGCGGGGGAAGTGGAGGTAGCAACTATAAACTGACATTT	CAVRRGGSGGSNYKLTF	TRAV8-6	.	TRAJ53	0.00760456
G11	9	TGTGCTGTGGGTAACTCTGGGGCTGGGAGTTACCAACTCACTTTC	CAVGNSGAGSYQLTF	TRAV8-3	.	TRAJ28	0.00684411
G11	8	TGTGCTGTGGGTCTGCGAGGAAGCCAAGGAAATCTCATCTTT	CAVGLRGSQGNLIF	TRAV8-3	.	TRAJ42	0.00608365
G11	7	TGTGGGGCTGGCAACAACCGTAAGCTGATTTGG	CGAGNNRKLIW	TRAV27	.	TRAJ38	0.00532319
G11	7	TGTGCTGTGAGTGGTCGCGGTGGTGCTACAAACAAGCTCATCTTT	CAVSGRGGATNKLIF	TRAV8-6	.	TRAJ32	0.00532319
G11	6	TGTGCTGTGAGTATTCGGTGGGGTAACACCGACAAGCTCATCTTT	CAVSIRWGNTDKLIF	TRAV8-6	.	TRAJ34	0.00456274
G11	6	TGTGCTACGGTTCTCATGGACACGGGCAGGAGAGCACTTACTTTT	CATVLMDTGRRALTF	TRAV17	.	TRAJ5	0.00456274
G11	5	TGTGCTGTGAGGGTTCAGGGCGGATCTGAAAAGCTGGTCTTT	CAVRVQGGSEKLVF	TRAV8-6	.	TRAJ57	0.00380228
G11	5	TGCATCCTGAGAGACGGGTATGGAGGAAGCCAAGGAAATCTCATCTTT	CILRDGYGGSQGNLIF	TRAV26-2	.	TRAJ42	0.00380228
G11	4	TGTGCTCTCCTTCTAATTCAGGGAGCCCAGAAGCTGGTATTT	CALLLIQGAQKLVF	TRAV16	.	TRAJ54	0.00304183
G11	4	TGTGCTCCCCCCGGCGAAGAAACCAGTGGCTCTAGGTTGACCTTT	CAPPGEETSGSRLTF	TRAV16	.	TRAJ58	0.00304183
G11	3	CCCAAATACGGGGGCTATGGTCAGAATTTTGTCTTT	PKYGGYGQNFVF	TRAV1-2	.	TRAJ26	0.00228137
G11	3	TGTGCCGTGTTAAGGAGAAGGAGCAACTATCAGTTAATCTGG	CAVLRRRSNYQLIW	TRAV12-2	.	TRAJ33	0.00228137
G11	3	TGTGCTGTGCGCGCCGGCCGAGGTAGCAACTATAAACTGACATTT	CAVRAGRGSNYKLTF	TRAV20	.	TRAJ53	0.00228137
G11	3	TGTGCTCTAAGTGGTTGGGGATCAGGAGGAGGTGCTGACGGACTCACCTTT	CALSGWGSGGGADGLTF	TRAV16	.	TRAJ45	0.00228137
G11	3	TGTGCTGTGAGGAGATCGGGCAGTGGAGGTAGCAACTATAAACTGACATTT	CAVRRSGSGGSNYKLTF	TRAV8-6	.	TRAJ53	0.00228137
G11	2	TGTGCCCCGGTCGGGGAGGGAGGAAAGCTTATCTTC	CAPVGEGGKLIF	TRAV12-3	.	TRAJ23	0.00152091
G11	2	TGTGCTCTGACAGGAGGAGGTGCTGACGGACTCACCTTT	CALTGGGADGLTF	TRAV21	.	TRAJ45	0.00152091
G11	2	TGTGCTGCGGTACCCCAAACTGGGGCAAACAACCTCTTCTTT	CAAVPQTGANNLFF	TRAV2	.	TRAJ36	0.00152091
G11	2	TGCATCCTGAGAGACGTCGCCTTTGGAAATGAGAAATTAACCTTT	CILRDVAFGNEKLTF	TRAV26-2	.	TRAJ48	0.00152091
G11	2	TGTGCTGTGAGCGCCCGATCAGGAGGAGGTGCTGACGGACTCACCTTT	CAVSARSGGGADGLTF	TRAV8-4	.	TRAJ45	0.00152091
G11	2	TGTGCCGTGAGGCGGGGGGGAGGAGGAGGTGCTGACGGACTCACCTTT	CAVRRGGGGGADGLTF	TRAV8-1	.	TRAJ45	0.00152091
G11	1	TGTGCTGTCCGAACCGGTAACCAGTTCTATTTT	CAVRTGNQFYF	TRAV21	.	TRAJ49	0.000760456
G11	1	TGTGCTGTCAGATCCGGCACTGCCAGTAAACTCACCTTT	CAVRSGTASKLTF	TRAV41	.	TRAJ44	0.000760456
G11	1	TGTGCTGTGACCCCGAGGGGCAACAACCGTAAGCTGATTTGG	CAVTPRGNNRKLIW	TRAV8-4	.	TRAJ38	0.000760456
G11	1	TGTGCAGAGGCCGCTGACCGGGGCAGGAGAGCACTTACTTTT	CAEAADRGRRALTF	TRAV5	.	TRAJ5	0.000760456
G11	1	TGTGCAATGAGGAGGGGTGGAAGCAACTATAAACTGACATTT	CAMRRGGSNYKLTF	TRAV12-3	.	TRAJ53	0.000760456
G11	1	TGCCTCGTGGGTGACATGGATAGCAGCTATAAATTGATCTTC	CLVGDMDSSYKLIF	TRAV4	.	TRAJ12	0.000760456
G11	1	TGTGTTGTGAGTGATTGGAGGACTGGGGCAAACAACCTCTTCTTT	CVVSDWRTGANNLFF	TRAV8-2	.	TRAJ36	0.000760456
G11	1	TGTGCTGGGCGGGAGTCAGGAGGAGGTGCTGACGGACTCACCTTT	CAGRESGGGADGLTF	TRAV35	.	TRAJ45	0.000760456
G11	1	TGTGCTTTCAAGTGCCTTACTCAGGGCGGATCTGAAAAGCTGGTCTTT	CAFKCLTQGGSEKLVF	TRAV38-1	.	TRAJ57	0.000760456
G11	1	TGTGCTCTGAGTGGTTACTCTGGGGCTGGGAGTTACCAACTCACTTTC	CALSGYSGAGSYQLTF	TRAV9-2	.	TRAJ28	0.000760456
G11	1	TGTGTGGTGAAACCCTTTTACTCTGGGGCTGGGAGTTACCAACTCACTTTC	CVVKPFYSGAGSYQLTF	TRAV12-1	.	TRAJ28	0.000760456
G11	1	TGTGCTGTGAGTGAGGGCGCTGGTGGTACTAGCTATGGAAAGCTGACATTT	CAVSEGAGGTSYGKLTF	TRAV8-4	.	TRAJ52	0.000760456
G11	1	TGTGCTGTGAGTGATCAGCTGGTAAATGGAGGAAGCCAAGGAAATCTCATCTTT	CAVSDQLVNGGSQGNLIF	TRAV8-4	.	TRAJ42	0.000760456
G18	228	TGTGCTGTGAGTGTGAGGGGAGGCTTTGGGAATGTGCTGCATTGC	CAVSVRGGFGNVLHC	TRAV8-6	.	TRAJ35	0.219231
G18	160	TGTGCTGTGAGTGCTCGCGCGGGAGGAGGAAACAAACTCACCTTT	CAVSARAGGGNKLTF	TRAV8-6	.	TRAJ10	0.153846
G18	140	TGTGCTGGGCAGAGGACCAACACAGGCAAACTAATCTTT	CAGQRTNTGKLIF	TRAV35	.	TRAJ37	0.134615
G18	120	TGTGCTGTGAGCCGATCTGGTTCTGCAAGGCAACTGACCTTT	CAVSRSGSARQLTF	TRAV3	.	TRAJ22	0.115385
G18	69	TGTGCTCTAGGGGGGGGGAATTATGGAGGAAGCCAAGGAAATCTCATCTTT	CALGGGNYGGSQGNLIF	TRAV16	.	TRAJ42	0.0663462
G18	33	TGTGCTCTACGGGGGTACAGCAGTGCTTCCAAGATAATCTTT	CALRGYSSASKIIF	TRAV6	.	TRAJ3	0.0317308
G18	30	TGTGCAGTTCACCCCGACACACCTCTTGTCTTT	CAVHPDTPLVF	TRAV13-1	.	TRAJ29	0.0288462
G18	26	TGTGCCCCCCCGTTGGGTGCAGGCAACAAGCTAACTTTT	CAPPLGAGNKLTF	TRAV24	.	TRAJ17	0.025
G18	22	TGTGCTGTGAGTGAGTCTAGAGGATACAGCACCCTCACCTTT	CAVSESRGYSTLTF	TRAV8-6	.	TRAJ11	0.0211538
G18	20	TGTGCAGCGGGAAGGTCTTCTGGTTCTGCAAGGCAACTGACCTTT	CAAGRSSGSARQLTF	TRAV13-1	.	TRAJ22	0.0192308
G18	19	TGTGCAGGTTCTCGCAGGGGAGGTAGCAACTATAAACTGACATTT	CAGSRRGGSNYKLTF	TRAV27	.	TRAJ53	0.0182692
G18	18	TGTGCAATGAAAAGGGGGGGTTCTGCAAGGCAACTGACCTTT	CAMKRGGSARQLTF	TRAV12-3	.	TRAJ22	0.0173077
G18	17	TGTGCAGAGAGCGGATCAGATGGCCAGAAGCTGCTCTTT	CAESGSDGQKLLF	TRAV13-2	.	TRAJ16	0.0163462
G18	16	TGTGCTGTGAGTGTGAGCACAGGCAAACTAATCTTT	CAVSVSTGKLIF	TRAV8-6	.	TRAJ37	0.0153846
G18	14	TGTGCAATGAGAGAGGGCGGGAGGTACAGCAGTGCTTCCAAGATAATCTTT	CAMREGGRYSSASKIIF	TRAV14DV4	.	TRAJ3	0.0134615
G18	10	TGTGCTGTGCGACGCTCTAGCAACACAGGCAAACTAATCTTT	CAVRRSSNTGKLIF	TRAV8-3	.	TRAJ37	0.00961538
G18	10	TGTGCTGTGGGTGCATCCGGCACTGCCAGTAAACTCACCTTT	CAVGASGTASKLTF	TRAV8-3	.	TRAJ44	0.00961538
G18	9	TGTGCTGTGATCAGGGCAGGAGGAAGCTACATACCTACATTT	CAVIRAGGSYIPTF	TRAV3	.	TRAJ6	0.00865385
G18	8	TGTGTGGTGAGCGCGCGGGGGAACAACAGACTCGCTTTT	CVVSARGNNRLAF	TRAV10	.	TRAJ7	0.00769231
G18	8	TGTGCTTTCATGAAGCAGCGGGGTGGTGGTGCTACAAACAAGCTCATCTTT	CAFMKQRGGGATNKLIF	TRAV38-1	.	TRAJ32	0.00769231
G18	6	TGTGCTCTCCTTAATAGTGGAGGTAGCAACTATAAACTGACATTT	CALLNSGGSNYKLTF	TRAV9-2	.	TRAJ53	0.00576923
G18	6	TGTGCTGTGAGTGTCAGGGGTGGTGCTACAAACAAGCTCATCTTT	CAVSVRGGATNKLIF	TRAV8-6	.	TRAJ32	0.00576923
G18	5	TGTGCTGTGAGCCGGACAAGAGGCGACTACAAGCTCAGCTTT	CAVSRTRGDYKLSF	TRAV8-6	.	TRAJ20	0.00480769
G18	5	TGTGCTGTGAGCGCCAGACGAGGCTTTGGGAATGTGCTGCATTGC	CAVSARRGFGNVLHC	TRAV8-6	.	TRAJ35	0.00480769
G18	4	TGTAAATCTAACTTTGGAAATGAGAAATTAACCTTT	CKSNFGNEKLTF	TRAV25	.	TRAJ48	0.00384615
G18	4	TGTGCTCTGAGTGTCCGGATGGATAGCAGCTATAAATTGATCTTC	CALSVRMDSSYKLIF	TRAV9-2	.	TRAJ12	0.00384615
G18	3	TGCATCTTGGACAACTTCAACAAATTTTACTTT	CILDNFNKFYF	TRAV26-1	.	TRAJ21	0.00288462
G18	3	TGTGCTGTGAGTGCATCAGGAGGAAGCTACATACCTACATTT	CAVSASGGSYIPTF	TRAV8-6	.	TRAJ6	0.00288462
G18	3	TGTGCTGTGAGAGGCTCTAGCAACACAGGCAAACTAATCTTT	CAVRGSSNTGKLIF	TRAV8-6	.	TRAJ37	0.00288462
G18	3	TGTGCAGAGAATAATAATGCTGGCAACAACCGTAAGCTGATTTGG	CAENNNAGNNRKLIW	TRAV13-2	.	TRAJ38	0.00288462
G18	2	TGTGCTGCCTTGGGAGGAAGCCAAGGAAATCTCATCTTT	CAALGGSQGNLIF	TRAV35	.	TRAJ42	0.00192308
G18	2	TGTGCTGTGACCCGTTCTGGGGGTTACCAGAAAGTTACCTTT	CAVTRSGGYQKVTF	TRAV8-6	.	TRAJ13	0.00192308
G18	2	TGTGCTGGTCATTATGGAGGAAGCCAAGGAAATCTCATCTTT	CAGHYGGSQGNLIF	TRAV41	.	TRAJ42	0.00192308
G18	2	TGCATCCTGAGACCTCCTTTTTCAGATGGCCAGAAGCTGCTCTTT	CILRPPFSDGQKLLF	TRAV26-2	.	TRAJ16	0.00192308
G18	1	TGTGCTCTGACCGGTAACCAGTTCTATTTT	CALTGNQFYF	TRAV9-2	.	TRAJ49	0.000961538
G18	1	TGTGCTGTGAGCCTTGTGAAGGGACCTCTTGTCTTT	CAVSLVKGPLVF	TRAV8-6	.	TRAJ29	0.000961538
G18	1	TGTGCTGTGAAGCGGGCTACAAACAAGCTCATCTTT	CAVKRATNKLIF	TRAV3	.	TRAJ32	0.000961538
G18	1	TGTGCCGTCCTGTACAATAACAATGACATGCGCTTT	CAVLYNNNDMRF	TRAV8-1	.	TRAJ43	0.000961538
G18	1	TGTGCTGTGGGTGCATCCGGCACTGCCAGTAATCTCACCTTT	CAVGASGTASNLTF	TRAV8-3	.	TRAJ44	0.000961538
G18	1	TGTGCTGGGGCCTCTCAGGGCGGATCTGAAAAGCTGGTCTTT	CAGASQGGSEKLVF	TRAV8-6	.	TRAJ57	0.000961538
G18	1	TGTGCAGAGTCTCGGGGGGGTAGCAACTATAAACTGACATTT	CAESRGGSNYKLTF	TRAV13-2	.	TRAJ53	0.000961538
G18	1	TGTGCTCTCTTTAATAGTGGAGGTAGCAACTATAAACTGACATTT	CALFNSGGSNYKLTF	TRAV9-2	.	TRAJ53	0.000961538
G18	1	TGTGCTGTGAGTGAAGCGGAGGGCGGATCTGAAAAGCTGGTCTTT	CAVSEAEGGSEKLVF	TRAV8-6	.	TRAJ57	0.000961538
G18	1	TGTGCTGTGAGGAGCTCTGGGGCTGGGAGTTACCAACTCACTTTC	CAVRSSGAGSYQLTF	TRAV8-6	.	TRAJ28	0.000961538
G18	1	TGTGCAGCAAGCGGGAGTAGGGGTAGCAACTATAAACTGACATTT	CAASGSRGSNYKLTF	TRAV29DV5	.	TRAJ53	0.000961538
G18	1	TGCCTCGTGGGTGACAGATTTATTGGGGCAAACAACCTCTTCTTT	CLVGDRFIGANNLFF	TRAV4	.	TRAJ36	0.000961538
G18	1	TGTGCAATGAGTGGACTCATACTCACGGGAGGAGGAAACAAACTCACCTTT	CAMSGLILTGGGNKLTF	TRAV12-3	.	TRAJ10	0.000961538
L38	1815	TGTGCTGTGAGACGTTCTGGTTCTGCAAGGCAACTGACCTTT	CAVRRSGSARQLTF	TRAV3	.	TRAJ22	0.532727
L38	957	TGTGCTGTGGGTTCTTCTGGTTCTGCAAGGCAACTGACCTTT	CAVGSSGSARQLTF	TRAV8-6	.	TRAJ22	0.280892
L38	121	TGTGCTGTGAGACGAGGGGGTTCTGCAAGGCAACTGACCTTT	CAVRRGGSARQLTF	TRAV8-6	.	TRAJ22	0.0355151
L38	100	TGTGCTCTGATGGCGAGGGGTTCTGCAAGGCAACTGACCTTT	CALMARGSARQLTF	TRAV9-2	.	TRAJ22	0.0293513
L38	97	TGTGCAGAGACTGCCACTGGGGGTTACCAGAAAGTTACCTTT	CAETATGGYQKVTF	TRAV5	.	TRAJ13	0.0284708
L38	31	TGTGCATTCCGGTTAGGAGGTAGCAACTATAAACTGACATTT	CAFRLGGSNYKLTF	TRAV12-3	.	TRAJ53	0.00909891
L38	25	TGTGCTGTACCCATGTATAGCAACTATCAGTTAATCTGG	CAVPMYSNYQLIW	TRAV1-2	.	TRAJ33	0.00733783
L38	25	TGTGCTGTGAGAGATCGAGGTTCTGCAAGGCAACTGACCTTT	CAVRDRGSARQLTF	TRAV1-2	.	TRAJ22	0.00733783
L38	25	TGTGCCTGTCGGCGTGGAGGTAGCAACTATAAACTGACATTT	CACRRGGSNYKLTF	TRAV12-3	.	TRAJ53	0.00733783
L38	24	TGTGCTCTCACTTCTTCTGGTTCTGCAAGGCAACTGACCTTT	CALTSSGSARQLTF	TRAV9-2	.	TRAJ22	0.00704432
L38	21	TGTGCTGTGGGTGGATCTTCTGGTTCTGCAAGGCAACTGACCTTT	CAVGGSSGSARQLTF	TRAV8-3	.	TRAJ22	0.00616378
L38	19	TGTGCCTCCCGCCGGAGTGGAGGTAGCAACTATAAACTGACATTT	CASRRSGGSNYKLTF	TRAV12-2	.	TRAJ53	0.00557675
L38	16	TGTGTGGTGAGCGCAGGGTTTTCTGGTGGCTACAATAAGCTGATTTTT	CVVSAGFSGGYNKLIF	TRAV10	.	TRAJ4	0.00469621
L38	12	TGTGCTCTGAGTGACGGCGGCACTGCCAGTAAACTCACCTTT	CALSDGGTASKLTF	TRAV9-2	.	TRAJ44	0.00352216
L38	12	TGTGCTGTGAGGCCTTTTCCCAGCAGTGCTTCCAAGATAATCTTT	CAVRPFPSSASKIIF	TRAV21	.	TRAJ3	0.00352216
L38	12	TGCATCCTGAGGGTACTTTATGGAGGAAGCCAAGGAAATCTCATCTTT	CILRVLYGGSQGNLIF	TRAV26-2	.	TRAJ42	0.00352216
L38	11	TGTGCTCTGAGTGCCCGGGGTTCTGCAAGGCAACTGACCTTT	CALSARGSARQLTF	TRAV9-2	.	TRAJ22	0.00322865
L38	8	TGTGCTCTAAGTGGAAGGAACAGAGATGACAAGATCATCTTT	CALSGRNRDDKIIF	TRAV16	.	TRAJ30	0.00234811
L38	7	TGTGCTCTTTCTCCTTCTGGTTCTGCAAGGCAACTGACCTTT	CALSPSGSARQLTF	TRAV9-2	.	TRAJ22	0.00205459
L38	7	TGTGCTCTGATCGGAAGGGGTTCTGCAAGGCAACTGACCTTT	CALIGRGSARQLTF	TRAV9-2	.	TRAJ22	0.00205459
L38	7	TGTGCTGTGAAAAGTGGAGGTAGCAACTATAAACTGACATTT	CAVKSGGSNYKLTF	TRAV8-6	.	TRAJ53	0.00205459
L38	6	TGTGCTGTGAGTAGTAACAATGCCAGACTCATGTTT	CAVSSNNARLMF	TRAV1-2	.	TRAJ31	0.00176108
L38	5	TGTGCTGTGGCCCGAGGTGGTTCTGCAAGGCAACTGACCTTT	CAVARGGSARQLTF	TRAV8-3	.	TRAJ22	0.00146757
L38	5	TGTGCTTTCATAAAGGGAAGTGGAGGTAGCAACTATAAACTGACATTT	CAFIKGSGGSNYKLTF	TRAV38-1	.	TRAJ53	0.00146757
L38	4	TGTGCGGTTCTAGGGGCAGGCAAATCAACCTTT	CAVLGAGKSTF	TRAV1-2	.	TRAJ27	0.00117405
L38	4	TGTGCTCTGACCTATTACTCTGGGGCTGGGAGTTACCAACTCACTTTC	CALTYYSGAGSYQLTF	TRAV9-2	.	TRAJ28	0.00117405
L38	3	TGTGCAATGAGGGTTCGTAACACCAATGCAGGCAAATCAACCTTT	CAMRVRNTNAGKSTF	TRAV12-3	.	TRAJ27	0.00088054
L38	2	TGTGCTGTGAGCAGGAGTTCTGCAAGGCAACTGACCTTT	CAVSRSSARQLTF	TRAV8-6	.	TRAJ22	0.000587027
L38	2	TGTGCTCTTTCCCGTTCTGGTTCTGCAAGGCAACTGACCTTT	CALSRSGSARQLTF	TRAV9-2	.	TRAJ22	0.000587027
L38	2	TGTGCTCTGACACCGTCTGGTTCTGCAAGGCAACTGACCTTT	CALTPSGSARQLTF	TRAV9-2	.	TRAJ22	0.000587027
L38	2	TGTGCTCTGAGTTCATACTCTGGGGCTGGGAGTTACCAACTCACTTTC	CALSSYSGAGSYQLTF	TRAV9-2	.	TRAJ28	0.000587027
L38	1	TGTGCTTTTAATAACAATGCCAGACTCATGTTT	CAFNNNARLMF	TRAV36DV7	.	TRAJ31	0.000293513
L38	1	TGTGTGGTGGAGGGAGGAGGAAACAAACTCACCTTT	CVVEGGGNKLTF	TRAV12-1	.	TRAJ10	0.000293513
L38	1	TGTGCTGTCGTAGTGAGAAGCCAAGGAAATCTCATCTTT	CAVVVRSQGNLIF	TRAV41	.	TRAJ42	0.000293513
L38	1	TGTGCTGTGGAGTATAACCAGGGAGGAAAGCTTATCTTC	CAVEYNQGGKLIF	TRAV2	.	TRAJ23	0.000293513
L38	1	TGTGCCGTGAGAGAGGATAGCAGCTATAAATTGATCTTC	CAVREDSSYKLIF	TRAV12-2	.	TRAJ12	0.000293513
L38	1	TGTGCTCTGGGGCTCACGGGAGGAGGAAACAAACTCACCTTT	CALGLTGGGNKLTF	TRAV9-2	.	TRAJ10	0.000293513
L38	1	TGTGCTCTGAGTCCGTCTGGTTCTGCAAGGCAACTGACCTTT	CALSPSGSARQLTF	TRAV9-2	.	TRAJ22	0.000293513
L38	1	TGTGCTCTGAGTGATCGGGGTTCTGCAAGGCAACTGACCTTT	CALSDRGSARQLTF	TRAV9-2	.	TRAJ22	0.000293513
L38	1	TGTGCTGTCAGATAAAACTTTGGAAATGAGAAATTAACCTTT	CAVR*NFGNEKLTF	TRAV41	.	TRAJ48	0.000293513
L38	1	TGTGCCGTGAATAGAATGGGTTCTGCAAGGCAACTGACCTTT	CAVNRMGSARQLTF	TRAV8-1	.	TRAJ22	0.000293513
L38	1	TGTGCAATGAGAAGTGGAGGTAGCAACTATAAACTGACATTT	CAMRSGGSNYKLTF	TRAV12-3	.	TRAJ53	0.000293513
L38	1	TGCATCGTCAGAGAAATGAACAGAGATGACAAGATCATCTTT	CIVREMNRDDKIIF	TRAV26-1	.	TRAJ30	0.000293513
L38	1	TGTGCTGTCAGTCCCTCGACCGGCACTGCCAGTAAACTCACCTTT	CAVSPSTGTASKLTF	TRAV41	.	TRAJ44	0.000293513
L38	1	TGTGCTGTGCAGGCACGTGGAGGTAGCAACTATAAACTGACATTT	CAVQARGGSNYKLTF	TRAV20	.	TRAJ53	0.000293513
L38	1	TGTGCAGAGACTCATTTCTTCTGGTTTGCAAGGCAACTGACCTTT	CAETHFFWFARQLTF	TRAV13-2	.	TRAJ22	0.000293513
L38	1	TGTGCAATGAGGGTTAGTAACACCAATGCAGGCAAATCAACCTTT	CAMRVSNTNAGKSTF	TRAV12-3	.	TRAJ27	0.000293513
L38	1	TGTGCTTATAGGGGAAATTCAGGAGGAGGTGCTGACGGACTCACCTTT	CAYRGNSGGGADGLTF	TRAV38-2DV8	.	TRAJ45	0.000293513
L38	1	TGTGCTCTGAGCGCATACTCTGGGGCTGGGAGTTACCAACTCACTTTC	CALSAYSGAGSYQLTF	TRAV9-2	.	TRAJ28	0.000293513
L38	1	TGTGCAATGAGCGCCGTTTTAAGGGAATATGGAAACAAACTGGTCTTT	CAMSAVLREYGNKLVF	TRAV12-3	.	TRAJ47	0.000293513
L38	1	TGTGCTGTGAGAGACATTAAGAAGATTTCTGGTGGCTACAATAAGCTGATTTTT	CAVRDIKKISGGYNKLIF	TRAV3	.	TRAJ4	0.000293513
L66	570	TGTGCTCTCCCCGAGGGTGGGGGTTACCAGAAAGTTACCTTT	CALPEGGGYQKVTF	TRAV6	.	TRAJ13	0.441518
L66	351	TGTGCTGTGAGTAGGTACACCGACAAGCTCATCTTT	CAVSRYTDKLIF	TRAV8-6	.	TRAJ34	0.271882
L66	153	TGTGCTGTGAGTCCCCACACCGACAAGCTCATCTTT	CAVSPHTDKLIF	TRAV8-6	.	TRAJ34	0.118513
L66	73	TGTGCTACGGATAACAATAACAATGACATGCGCTTT	CATDNNNNDMRF	TRAV17	.	TRAJ43	0.0565453
L66	25	TGTGCTGTGCAGGATTCTGAAAAGCTGGTCTTT	CAVQDSEKLVF	TRAV20	.	TRAJ57	0.0193648
L66	21	TGCATCCTGAGAGACTGGGCGGAGAAATTAACCTTT	CILRDWAEKLTF	TRAV26-2	.	TRAJ48	0.0162665
L66	10	TGTGCCCACCCCCGGGCCAGACTCATGTTT	CAHPRARLMF	TRAV24	.	TRAJ31	0.00774593
L66	9	TGTGCTGTGAGTGGTAGTTCTGCAAGGCAACTGACCTTT	CAVSGSSARQLTF	TRAV8-6	.	TRAJ22	0.00697134
L66	9	TGTGGGGTGAGGGTAGGCTTTGGGAATGTGCTGCATTGC	CGVRVGFGNVLHC	TRAV12-3	.	TRAJ35	0.00697134
L66	9	TGTGCCGTGAGGCCTCGTGGAGGTAGCAACTATAAACTGACATTT	CAVRPRGGSNYKLTF	TRAV12-2	.	TRAJ53	0.00697134
L66	9	TGTGCAGAGAGAAGGCACTCTGGGGCTGGGAGTTACCAACTCACTTTC	CAERRHSGAGSYQLTF	TRAV5	.	TRAJ28	0.00697134
L66	8	TGTGTGGTGAGCGGGGCCTATGCAGGCAACATGCTCACCTTT	CVVSGAYAGNMLTF	TRAV10	.	TRAJ39	0.00619675
L66	7	TGTGCTGTGAGAGACACACGGGCATACTCTGGGGCTGGGAGTTACCAACTCACTTTC	CAVRDTRAYSGAGSYQLTF	TRAV3	.	TRAJ28	0.00542215
L66	6	TGTGCTGTGAGTTCTTCTGGGGGTTACCAGAAAGTTACCTTT	CAVSSSGGYQKVTF	TRAV8-6	.	TRAJ13	0.00464756
L66	4	TGTGGAGCAACCTCAGGAACCTACAAATACATCTTT	CGATSGTYKYIF	TRAV34	.	TRAJ40	0.00309837
L66	4	TGTGCTCTGAGTCGTAGGGGTTCTGCAAGGCAACTGACCTTT	CALSRRGSARQLTF	TRAV9-2	.	TRAJ22	0.00309837
L66	4	TGTGTGGTGCCTCCGGGAGCGGGATATAACCAGGGAGGAAAGCTTATCTTC	CVVPPGAGYNQGGKLIF	TRAV12-1	.	TRAJ23	0.00309837
L66	3	TGTGCAGGCGACGGGACGAACACCGGTAACCAGTTCTATTTT	CAGDGTNTGNQFYF	TRAV27	.	TRAJ49	0.00232378
L66	2	TGTGTGGTGAACACCCTGGACAACACAGGCAAACTAATCTTT	CVVNTLDNTGKLIF	TRAV12-1	.	TRAJ37	0.00154919
L66	2	TGTGCTCTGAGGAGGGGAGGAAGCCAAGGAAATCTCATCTTT	CALRRGGSQGNLIF	TRAV9-2	.	TRAJ42	0.00154919
L66	2	TGTGCCGTGAAAATCACCTCAGGAACCTACAAATACATCTTT	CAVKITSGTYKYIF	TRAV12-2	.	TRAJ40	0.00154919
L66	2	TGTGCAGCAAAGAGATTCGGGGGTTACCAGAAAGTTACCTTT	CAAKRFGGYQKVTF	TRAV13-1	.	TRAJ13	0.00154919
L66	1	TGTGCAGGAGCAGGGGGGGACTACAAGCTCAGCTTT	CAGAGGDYKLSF	TRAV27	.	TRAJ20	0.000774593
L66	1	TGTGCTGTCCCCGTTCAGGGAGCCCAGAAGCTGGTATTT	CAVPVQGAQKLVF	TRAV41	.	TRAJ54	0.000774593
L66	1	TGTGCTGTGAGAGACATCAGAGGCTTTCAGAAACTTGTATTT	CAVRDIRGFQKLVF	TRAV3	.	TRAJ8	0.000774593
L66	1	TGTGCTTTCAATGCTGGTGGTACTAGCTATGGAAAGCTGACATTT	CAFNAGGTSYGKLTF	TRAV22	.	TRAJ52	0.000774593
L66	1	TGTGCTGTGGCCCCCCAGGGAGGTAGCAACTATAAACTGACATTT	CAVAPQGGSNYKLTF	TRAV8-3	.	TRAJ53	0.000774593
L66	1	TGTGCTGTGAGATCTTCTGGGGCTGGGAGTTACCAACTCACTTTC	CAVRSSGAGSYQLTF	TRAV8-6	.	TRAJ28	0.000774593
L66	1	TGTGCCGTGAAGCCTCGTGGAGGTAGCAACTATAAACTGACATTT	CAVKPRGGSNYKLTF	TRAV12-2	.	TRAJ53	0.000774593
L66	1	TGTGCAGAGAGAAAGCACTCTGGGGCTGGGAGTTACCAACTCACTTTC	CAERKHSGAGSYQLTF	TRAV5	.	TRAJ28	0.000774593
