## Supplemental Table S7 for "Broadly-recognized, cross-reactive SARS-CoV-2 CD4 T cell epitopes are highly conserved across human coronaviruses and presented by common HLA alleles"

### Sheet: S7
Supplemental Table S7: Shared CDR3 sequence (identical sequences) in DP4-sorted cells, T cell clones and expanded polyclonal lines.
cdr3b	v	j	sample	count			cdr3a	v	j	sample	count
CASSADRAPYGYTF	TRBV6-5	TRBJ1-2	d0801-hcov	1			CALGLTGGGNKLTF	TRAV9-2	TRAJ10	d1102-hcov	2
CASSADRAPYGYTF	TRBV6-5	TRBJ1-2	G11-hcov	5			CALGLTGGGNKLTF	TRAV9-2	TRAJ10	L38-163	1
CASSADRAPYGYTF	TRBV6-5	TRBJ1-2	G18-163	2			CALSPSGSARQLTF	TRAV9-2	TRAJ22	d0801-hcov	1
CASSSDRAPYGYTF	TRBV6-5	TRBJ1-2	G11-163	1			CALSPSGSARQLTF	TRAV9-2	TRAJ22	L38-163	1
CASSSDRAPYGYTF	TRBV6-5	TRBJ1-2	G18-hcov	1			CALSPSGSARQLTF	TRAV9-2	TRAJ22	L38-163	7
CASSYSRYQPQHF	TRBV6-5	TRBJ1-5	d1102-hcov	1			CALTGNQFYF	TRAV9-2	TRAJ49	d0801-hcov	5
CASSYSRYQPQHF	TRBV6-5	TRBJ1-5	d1102-hcov	2			CALTGNQFYF	TRAV9-2	TRAJ49	G18-163	1
CASSYSRYQPQHF	TRBV6-5	TRBJ1-5	d1102-hcov	7			CALTPSGSARQLTF	TRAV9-2	TRAJ22	d0801-hcov	2
CASSYSRYQPQHF	TRBV6-5	TRBJ1-5	G11-163	210			CALTPSGSARQLTF	TRAV9-2	TRAJ22	L38-163	2
							CAMRRGGSNYKLTF	TRAV12-3	TRAJ53	d0801-hcov	12
CASMTIKGTEAFF	TRBV6-5	TRBJ1-1	G18-163	182			CAMRRGGSNYKLTF	TRAV12-3	TRAJ53	G11-163	1
CASMTIKGTEAFF	TRBV6-5	TRBJ1-1	G18-hcov	8			CAMRSGGSNYKLTF	TRAV12-3	TRAJ53	d0801-159A	415
CASSETGNYGYTF	TRBV6-5	TRBJ1-2	L38-163	15			CAMRSGGSNYKLTF	TRAV12-3	TRAJ53	d0801-hcov	13
CASSETGNYGYTF	TRBV6-5	TRBJ1-2	L38-hcov	2			CAMRSGGSNYKLTF	TRAV12-3	TRAJ53	d0801-hcov	2
CASSETSGGPRGEQFF	TRBV28	TRBJ2-1	L38-163	15			CAMRSGGSNYKLTF	TRAV12-3	TRAJ53	G06-hcov	1
CASSETSGGPRGEQFF	TRBV28	TRBJ2-1	L38-hcov	1			CAMRSGGSNYKLTF	TRAV12-3	TRAJ53	L38-163	1
CASSGDGNSPLHF	TRBV5-8	TRBJ1-6	L38-163	18			CAVRSSGAGSYQLTF	TRAV8-6	TRAJ28	G18-163	1
CASSGDGNSPLHF	TRBV5-8	TRBJ1-6	L38-hcov	1			CAVRSSGAGSYQLTF	TRAV8-6	TRAJ28	G18-hcov	1
CASSLGESSYNEQFF	TRBV5-8	TRBJ2-1	L38-163	15			CAVRSSGAGSYQLTF	TRAV8-6	TRAJ28	L66-163	1
CASSLGESSYNEQFF	TRBV5-8	TRBJ2-1	L38-hcov	1			CAVSEGAGGTSYGKLTF	TRAV8-4	TRAJ52	d0801-hcov	1
CASSLGHYEQYF	TRBV6-6	TRBJ2-7	G18-163	14			CAVSEGAGGTSYGKLTF	TRAV8-4	TRAJ52	d1102-hcov	2
CASSLGHYEQYF	TRBV6-6	TRBJ2-7	G18-hcov	2			CAVSEGAGGTSYGKLTF	TRAV8-4	TRAJ52	G11-163	1
CASSLGRYEQYF	TRBV6-6	TRBJ2-7	G18-163	199			CAYRGNSGGGADGLTF	TRAV38-2DV8	TRAJ45	d0801-hcov	11
CASSLGRYEQYF	TRBV6-6	TRBJ2-7	G18-hcov	4			CAYRGNSGGGADGLTF	TRAV38-2DV8	TRAJ45	L38-163	1
CASSLGTSGNNEQFF	TRBV5-8	TRBJ2-1	L38-163	45			CLVGDMDSSYKLIF	TRAV4	TRAJ12	d1102-hcov	9
CASSLGTSGNNEQFF	TRBV5-8	TRBJ2-1	L38-hcov	2			CLVGDMDSSYKLIF	TRAV4	TRAJ12	d1202-hcov	2
CASSLKGTGYTF	TRBV28	TRBJ1-2	G11-163	25			CLVGDMDSSYKLIF	TRAV4	TRAJ12	G11-163	1
CASSLKGTGYTF	TRBV28	TRBJ1-2	G11-hcov	1			CVVEGGGNKLTF	TRAV12-1	TRAJ10	d1102-hcov	6
CASSLKGTLRYF	TRBV28	TRBJ2-3	G11-163	25			CVVEGGGNKLTF	TRAV12-1	TRAJ10	L38-163	1
CASSLKGTLRYF	TRBV28	TRBJ2-3	G11-hcov	2
CASSLRDRGGHEQYF	TRBV28	TRBJ2-7	G18-163	26			CAESGSDGQKLLF	TRAV13-2	TRAJ16	G18-163	17
CASSLRDRGGHEQYF	TRBV28	TRBJ2-7	G18-hcov	8			CAESGSDGQKLLF	TRAV13-2	TRAJ16	G18-hcov	1
CASSPEQGMNTEAFF	TRBV12-3	TRBJ1-1	L38-163	185			CAFRLGGSNYKLTF	TRAV12-3	TRAJ53	L38-163	31
CASSPEQGMNTEAFF	TRBV12-4	TRBJ1-1	L38-hcov	11			CAFRLGGSNYKLTF	TRAV12-3	TRAJ53	L38-hcov	2
CASSPGRKGLLLSYEQYF	TRBV5-6	TRBJ2-7	G18-163	1			CAGAGGGTSYGKLTF	TRAV27	TRAJ52	G11-163	18
CASSPGRKGLLLSYEQYF	TRBV5-6	TRBJ2-7	G18-hcov	2			CAGAGGGTSYGKLTF	TRAV27	TRAJ52	G11-hcov	1
CASSPWGESSYEQYF	TRBV6-5	TRBJ2-7	L38-163	46			CAGRHGNEKLTF	TRAV35	TRAJ48	G11-163	15
CASSPWGESSYEQYF	TRBV6-5	TRBJ2-7	L38-hcov	4			CAGRHGNEKLTF	TRAV35	TRAJ48	G11-hcov	3
CASSQGHYEQYF	TRBV6-6	TRBJ2-7	G11-163	6			CAGSRRGGSNYKLTF	TRAV27	TRAJ53	G18-163	19
CASSQGHYEQYF	TRBV6-6	TRBJ2-7	G11-hcov	1			CAGSRRGGSNYKLTF	TRAV27	TRAJ53	G18-hcov	1
CASSRGDSGANVLTF	TRBV28	TRBJ2-6	G11-163	352			CALMARGSARQLTF	TRAV9-2	TRAJ22	L38-163	100
CASSRGDSGANVLTF	TRBV28	TRBJ2-6	G11-hcov	2			CALMARGSARQLTF	TRAV9-2	TRAJ22	L38-hcov	3
CASSRRDSINQPQHF	TRBV5-6	TRBJ1-5	L38-163	6			CALSGRNRDDKIIF	TRAV16	TRAJ30	L38-163	8
CASSRRDSINQPQHF	TRBV5-6	TRBJ1-5	L38-hcov	2			CALSGRNRDDKIIF	TRAV16	TRAJ30	L38-hcov	1
CASSSGNTIYF	TRBV28	TRBJ1-3	G11-163	13			CALSGYSGAGSYQLTF	TRAV9-2	TRAJ28	G11-163	1
CASSSGNTIYF	TRBV28	TRBJ1-3	G11-hcov	2			CALSGYSGAGSYQLTF	TRAV9-2	TRAJ28	G11-hcov	1
CASSSGTSNLNEQFF	TRBV5-8	TRBJ2-1	L38-163	10			CAMKRTSSYGKLTF	TRAV14DV4	TRAJ52	G11-163	412
CASSSGTSNLNEQFF	TRBV5-8	TRBJ2-1	L38-hcov	2			CAMKRTSSYGKLTF	TRAV14DV4	TRAJ52	G11-hcov	4
CASSSGYYGYTF	TRBV6-6	TRBJ1-2	G11-163	23			CAMRVRNTNAGKSTF	TRAV12-3	TRAJ27	L38-163	3
CASSSGYYGYTF	TRBV6-6	TRBJ1-2	G11-hcov	1			CAMRVRNTNAGKSTF	TRAV12-3	TRAJ27	L38-hcov	4
CASSSLIGSEQPQHF	TRBV7-3	TRBJ1-5	G18-163	1			CAVGGTASKLTF	TRAV36DV7	TRAJ44	G11-163	14
CASSSLIGSEQPQHF	TRBV7-3	TRBJ1-5	G18-hcov	1			CAVGGTASKLTF	TRAV36DV7	TRAJ44	G11-hcov	1
CASSSPQGHGYTF	TRBV7-6	TRBJ1-2	G11-163	5			CAVGSSGSARQLTF	TRAV8-6	TRAJ22	L38-163	957
CASSSPQGHGYTF	TRBV7-6	TRBJ1-2	G11-hcov	1			CAVGSSGSARQLTF	TRAV2	TRAJ22	L38-hcov	2
CASSVADRKQFF	TRBV9	TRBJ2-1	G18-163	6			CAVGSSGSARQLTF	TRAV8-6	TRAJ22	L38-hcov	3
CASSVADRKQFF	TRBV9	TRBJ2-1	G18-hcov	1			CAVHPDTPLVF	TRAV13-1	TRAJ29	G18-163	30
CASSWKSSYNSPLHF	TRBV6-5	TRBJ1-6	G18-163	17			CAVHPDTPLVF	TRAV13-1	TRAJ29	G18-hcov	2
CASSWKSSYNSPLHF	TRBV6-5	TRBJ1-6	G18-hcov	2			CAVIRAGGSYIPTF	TRAV3	TRAJ6	G18-163	9
CASSYRDRPRLVSNQPQHF	TRBV6-6	TRBJ1-5	G18-163	3			CAVIRAGGSYIPTF	TRAV3	TRAJ6	G18-hcov	1
CASSYRDRPRLVSNQPQHF	TRBV6-6	TRBJ1-5	G18-hcov	2			CAVKRATNKLIF	TRAV3	TRAJ32	G18-163	1
CAWRKQGGNTEAFF	TRBV30	TRBJ1-1	G11-163	22			CAVKRATNKLIF	TRAV3	TRAJ32	G18-hcov	1
CAWRKQGGNTEAFF	TRBV30	TRBJ1-1	G11-hcov	30			CAVRGSSNTGKLIF	TRAV8-6	TRAJ37	G18-163	3
CAWSGPGVVSYNEQFF	TRBV30	TRBJ2-1	G11-163	29			CAVRGSSNTGKLIF	TRAV8-6	TRAJ37	G18-hcov	4
CAWSGPGVVSYNEQFF	TRBV30	TRBJ2-1	G11-hcov	6			CAVRRSGSARQLTF	TRAV3	TRAJ22	L38-163	1815
CAWSLNQNQPQHF	TRBV30	TRBJ1-5	G18-163	16			CAVRRSGSARQLTF	TRAV3	TRAJ22	L38-hcov	41
CAWSLNQNQPQHF	TRBV30	TRBJ1-5	G18-hcov	2			CAVSARAGGGNKLTF	TRAV8-6	TRAJ10	G18-163	160
CAWSVPPIGYTF	TRBV30	TRBJ1-2	G18-163	10			CAVSARAGGGNKLTF	TRAV8-6	TRAJ10	G18-hcov	1
CAWSVPPIGYTF	TRBV30	TRBJ1-2	G18-hcov	1			CAVSFRAGGGNKLTF	TRAV8-6	TRAJ10	G11-163	316
CAWSVQGGSNQPQHF	TRBV30	TRBJ1-5	G11-163	22			CAVSFRAGGGNKLTF	TRAV8-6	TRAJ10	G11-hcov	3
CAWSVQGGSNQPQHF	TRBV30	TRBJ1-5	G11-hcov	4			CAVSGRGGATNKLIF	TRAV8-6	TRAJ32	G11-163	7
							CAVSGRGGATNKLIF	TRAV8-6	TRAJ32	G11-hcov	1
CASKSDYGYTF	TRBV6-6	TRBJ1-2	d1102-hcov	1			CAVSIRWGNTDKLIF	TRAV8-6	TRAJ34	G11-163	6
CASKSDYGYTF	TRBV6-6	TRBJ1-2	d0801-hcov	1			CAVSIRWGNTDKLIF	TRAV8-6	TRAJ34	G11-hcov	1
CASSESWSTDTQYF	TRBV2	TRBJ2-3	G11-hcov	1			CAVSSNNARLMF	TRAV1-2	TRAJ31	L38-163	6
CASSESWSTDTQYF	TRBV2	TRBJ2-3	d1102-hcov	1			CAVSSNNARLMF	TRAV1-2	TRAJ31	L38-hcov	4
CASSESWSTDTQYF	TRBV2	TRBJ2-3	d0801-hcov	1			CAVSSTGGYQKVTF	TRAV8-4	TRAJ13	G11-163	24
CASSLVGGNYGYTF	TRBV7-9	TRBJ1-2	G18-hcov	1			CAVSSTGGYQKVTF	TRAV8-4	TRAJ13	G11-hcov	12
CASSLVGGNYGYTF	TRBV28	TRBJ1-2	d0801-hcov	1			CAVSVRGGFGNVLHC	TRAV8-6	TRAJ35	G18-163	228
CASSLYTDTQYF	TRBV7-2	TRBJ2-3	d1202-hcov	11			CAVSVRGGFGNVLHC	TRAV8-6	TRAJ35	G18-hcov	5
CASSLYTDTQYF	TRBV7-2	TRBJ2-3	d1102-hcov	6			CVVSARGNNRLAF	TRAV10	TRAJ7	G18-163	8
CASSPRTGGGETQYF	TRBV9	TRBJ2-5	d1102-hcov	1			CVVSARGNNRLAF	TRAV10	TRAJ7	G18-hcov	1
CASSPRTGGGETQYF	TRBV9	TRBJ2-5	d0801-hcov	1
CASSPYLNTEAFF	TRBV7-3	TRBJ1-1	d1202-hcov	5			CAAQGGSEKLVF	TRAV38-1	TRAJ57	d1102-hcov	1
CASSPYLNTEAFF	TRBV7-2	TRBJ1-1	d1102-hcov	1			CAAQGGSEKLVF	TRAV41	TRAJ57	G06-hcov	4
CASSPYLNTEAFF	TRBV7-3	TRBJ1-1	d1102-hcov	5			CAASENNAGNMLTF	TRAV23DV6	TRAJ39	d0801-hcov	1
CASSPYLTDTQYF	TRBV7-2	TRBJ2-3	G06-hcov	14			CAASENNAGNMLTF	TRAV23DV6	TRAJ39	d1102-hcov	1
CASSPYLTDTQYF	TRBV18	TRBJ2-3	d1202-hcov	5			CAASKNTGFQKLVF	TRAV13-1	TRAJ8	d0801-hcov	2
CASSTSNTGELFF	TRBV18	TRBJ2-2	G11-hcov	6			CAASKNTGFQKLVF	TRAV13-1	TRAJ8	G11-hcov	2
CASSTSNTGELFF	TRBV7-2	TRBJ2-2	d1202-hcov	1			CAGHNTDKLIF	TRAV35	TRAJ34	d0801-hcov	1
CASSTYRGEQYF	TRBV7-2	TRBJ2-7	G06-hcov	57			CAGHNTDKLIF	TRAV35	TRAJ34	d1102-hcov	2
CASSTYRGEQYF	TRBV18	TRBJ2-7	d1102-hcov	2			CAGIKAAGNKLTF	TRAV25	TRAJ17	G06-hcov	1
CAWSVTDNEQFF	TRBV30	TRBJ2-1	G06-hcov	42			CAGIKAAGNKLTF	TRAV35	TRAJ17	G18-hcov	1
CAWSVTDNEQFF	TRBV30	TRBJ2-1	d1102-hcov	1			CALSEGAGGTSYGKLTF	TRAV9-2	TRAJ52	d0801-hcov	1
CSARDDRYYSNQPQHF	TRBV20-1	TRBJ1-5	d1102-hcov	1			CALSEGAGGTSYGKLTF	TRAV9-2	TRAJ52	d1102-hcov	3
CSARDDRYYSNQPQHF	TRBV20-1	TRBJ1-5	d0801-hcov	2			CAMRDNAGNMLTF	TRAV14DV4	TRAJ39	d0801-hcov	1
							CAMRDNAGNMLTF	TRAV14DV4	TRAJ39	d1102-hcov	1
CASGRLAGSLAKNIQYF	TRBV7-9	TRBJ2-4	d0801-108B	285			CAMSGGGGSYIPTF	TRAV12-3	TRAJ6	d0801-hcov	1
CASGRLAGSLAKNIQYF	TRBV7-9	TRBJ2-4	d0801-55B	3			CAMSGGGGSYIPTF	TRAV12-3	TRAJ6	d1202-hcov	2
CASGRLAGSLAKNIQYF	TRBV7-9	TRBJ2-4	d0801-hcov	6			CAMTSNTGNQFYF	TRAV12-3	TRAJ49	G06-hcov	1
CASHFQETQYF	TRBV5-1	TRBJ2-5	d0801-120B	217			CAMTSNTGNQFYF	TRAV12-3	TRAJ49	G11-hcov	2
CASHFQETQYF	TRBV5-1	TRBJ2-5	d0801-143B	18			CAVILTGGGNKLTF	TRAV12-2	TRAJ10	G06-hcov	2
CASHFQETQYF	TRBV5-1	TRBJ2-5	d0801-51B	445			CAVILTGGGNKLTF	TRAV21	TRAJ10	G11-hcov	1
CASHFQETQYF	TRBV5-1	TRBJ2-5	d0801-62B	1648			CAVNSNTGGFKTIF	TRAV8-1	TRAJ9	d1102-hcov	2
CASHFQETQYF	TRBV5-1	TRBJ2-5	d0801-hcov	34			CAVNSNTGGFKTIF	TRAV12-2	TRAJ9	G06-hcov	1
CASMGRGEHNEQFF	TRBV6-1	TRBJ2-1	d1202-76B	12			CAVSSGSARQLTF	TRAV12-2	TRAJ22	d1102-hcov	6
CASMGRGEHNEQFF	TRBV6-1	TRBJ2-1	d1202-hcov	3			CAVSSGSARQLTF	TRAV8-4	TRAJ22	G18-hcov	1
CASNRGPYEQYF	TRBV6-1	TRBJ2-7	d0801-120B	40			CAVSTGGFKTIF	TRAV21	TRAJ9	G06-hcov	5
CASNRGPYEQYF	TRBV6-1	TRBJ2-7	d0801-hcov	1			CAVSTGGFKTIF	TRAV12-2	TRAJ9	G18-hcov	1
CASPPSGRMNTEAFF	TRBV7-2	TRBJ1-1	d1202-81B	8			CAVTNNARLMF	TRAV21	TRAJ31	G06-hcov	3
CASPPSGRMNTEAFF	TRBV7-2	TRBJ1-1	d1202-hcov	9			CAVTNNARLMF	TRAV1-1	TRAJ31	G11-hcov	3
CASRARPGQVPYSQHF	TRBV6-2	TRBJ1-5	d1202-81B	15			CAYRRAGTASKLTF	TRAV38-2DV8	TRAJ44	d0801-hcov	4
CASRARPGQVPYSQHF	TRBV6-2	TRBJ1-5	d1202-hcov	2			CAYRRAGTASKLTF	TRAV38-2DV8	TRAJ44	G11-hcov	9
CASRGQGAAYTF	TRBV2	TRBJ1-2	d0801-115B	1			CIVRDSGTYKYIF	TRAV26-1	TRAJ40	d1102-hcov	1
CASRGQGAAYTF	TRBV2	TRBJ1-2	d0801-hcov	1			CIVRDSGTYKYIF	TRAV26-1	TRAJ40	G06-hcov	2
CASRPPGQSSTDTQYF	TRBV28	TRBJ2-3	d0801-122B	1			CIVRVASGAGSYQLTF	TRAV26-1	TRAJ28	d0801-hcov	1
CASRPPGQSSTDTQYF	TRBV28	TRBJ2-3	d1102-hcov	4			CIVRVASGAGSYQLTF	TRAV26-1	TRAJ28	d1102-hcov	4
CASSASGGLYNEQFF	TRBV7-6	TRBJ2-1	d0801-10B	25			CLVGDVDSSYKLIF	TRAV4	TRAJ12	d1102-hcov	1
CASSASGGLYNEQFF	TRBV7-6	TRBJ2-1	d0801-120B	770			CLVGDVDSSYKLIF	TRAV4	TRAJ12	d1202-hcov	1
CASSASGGLYNEQFF	TRBV7-6	TRBJ2-1	d0801-146B	20			CLVGPMDSSYKLIF	TRAV4	TRAJ12	d1102-hcov	16
CASSASGGLYNEQFF	TRBV7-6	TRBJ2-1	d0801-hcov	4			CLVGPMDSSYKLIF	TRAV4	TRAJ12	G06-hcov	3
CASSEGDRAGRQAFF	TRBV2	TRBJ1-1	d0801-27B	16
CASSEGDRAGRQAFF	TRBV2	TRBJ1-1	d0801-hcov	1			CAALTSGTYKYIF	TRAV12-2	TRAJ40	d0801-120A	50
CASSEQGGLRETQYF	TRBV6-1	TRBJ2-5	d1202-83B	41			CAALTSGTYKYIF	TRAV12-2	TRAJ40	d0801-143A	4
CASSEQGGLRETQYF	TRBV6-1	TRBJ2-5	d1202-hcov	8			CAALTSGTYKYIF	TRAV12-2	TRAJ40	d0801-27A	12
CASSFAHANYGYTF	TRBV5-6	TRBJ1-2	d0801-27B	999			CAALTSGTYKYIF	TRAV12-2	TRAJ40	d0801-51A	117
CASSFAHANYGYTF	TRBV5-6	TRBJ1-2	d0801-hcov	1			CAALTSGTYKYIF	TRAV12-2	TRAJ40	d0801-62A	444
CASSFGLGQETQYF	TRBV27	TRBJ2-5	d0801-27B	5			CAALTSGTYKYIF	TRAV12-2	TRAJ40	d0801-hcov	21
CASSFGLGQETQYF	TRBV27	TRBJ2-5	d0801-hcov	1			CAASDSGTYKYIF	TRAV29DV5	TRAJ40	d1202-81A	1
CASSFQETQYF	TRBV5-1	TRBJ2-5	d0801-108B	10			CAASDSGTYKYIF	TRAV29DV5	TRAJ40	d1202-hcov	1
CASSFQETQYF	TRBV5-1	TRBJ2-5	d0801-10B	1			CAETRGGYNKLIF	TRAV5	TRAJ4	d1202-83A	1
CASSFQETQYF	TRBV5-1	TRBJ2-5	d0801-120B	2			CAETRGGYNKLIF	TRAV5	TRAJ4	d1202-83A	20
CASSFQETQYF	TRBV5-1	TRBJ2-5	d0801-122B	9			CAETRGGYNKLIF	TRAV5	TRAJ4	d1202-hcov	54
CASSFQETQYF	TRBV5-1	TRBJ2-5	d0801-27B	55			CAETRGGYNKLIF	TRAV5	TRAJ4	d1202-hcov	7
CASSFQETQYF	TRBV5-1	TRBJ2-5	d0801-hcov	70			CAGARGAQKLVF	TRAV27	TRAJ54	d1202-76A	2
CASSFQGLAEETQYF	TRBV7-6	TRBJ2-5	d0801-49B	887			CAGARGAQKLVF	TRAV27	TRAJ54	d1202-hcov	7
CASSFQGLAEETQYF	TRBV7-6	TRBJ2-5	d0801-hcov	2			CAGPYNNNDMRF	TRAV27	TRAJ43	d0801-10A	12
CASSFSGRSDYGYTF	TRBV6-5	TRBJ1-2	d0801-159B	358			CAGPYNNNDMRF	TRAV27	TRAJ43	d0801-120A	417
CASSFSGRSDYGYTF	TRBV6-2	TRBJ1-2	d0801-hcov	1			CAGPYNNNDMRF	TRAV27	TRAJ43	d0801-146A	4
CASSFYGDTQYF	TRBV7-2	TRBJ2-3	d0801-122B	1			CAGPYNNNDMRF	TRAV27	TRAJ43	d0801-hcov	2
CASSFYGDTQYF	TRBV7-2	TRBJ2-3	d1102-hcov	16			CAGQLGNNFNKFYF	TRAV35	TRAJ21	d0801-159A	184
CASSLAPVGTQYF	TRBV12-3	TRBJ2-5	d1202-83B	16			CAGQLGNNFNKFYF	TRAV35	TRAJ21	d0801-hcov	1
CASSLAPVGTQYF	TRBV12-3	TRBJ2-5	d1202-hcov	5			CALANNRLAF	TRAV19	TRAJ7	d0801-159A	1
CASSLASGNSYNEQFF	TRBV7-6	TRBJ2-1	d0801-40B	1977			CALANNRLAF	TRAV19	TRAJ7	d0801-hcov	1
CASSLASGNSYNEQFF	TRBV7-6	TRBJ2-1	d0801-hcov	4			CALKTSYDKVIF	TRAV25	TRAJ50	d0801-120A	28
CASSLGAVTVDIQYF	TRBV7-9	TRBJ2-4	d0801-40B	1			CALKTSYDKVIF	TRAV25	TRAJ50	d0801-143A	3
CASSLGAVTVDIQYF	TRBV7-9	TRBJ2-4	d0801-51B	1			CALKTSYDKVIF	TRAV25	TRAJ50	d0801-51A	166
CASSLGAVTVDIQYF	TRBV7-9	TRBJ2-4	d0801-hcov	2			CALKTSYDKVIF	TRAV25	TRAJ50	d0801-62A	756
CASSLGHSGANVLTF	TRBV7-7	TRBJ2-6	d1202-76B	3			CALKTSYDKVIF	TRAV25	TRAJ50	d0801-hcov	3
CASSLGHSGANVLTF	TRBV7-7	TRBJ2-6	d1202-hcov	20			CALLSSGSARQLTF	TRAV9-2	TRAJ22	d0801-146A	36
CASSLKTPANTEAFF	TRBV5-6	TRBJ1-1	d1202-76B	3			CALLSSGSARQLTF	TRAV6	TRAJ22	d1102-hcov	1
CASSLKTPANTEAFF	TRBV5-6	TRBJ1-1	d1202-hcov	1			CALQTGANNLFF	TRAV6	TRAJ36	d0801-10A	1
CASSLNREGPSYEQYF	TRBV27	TRBJ2-7	d0801-27B	3			CALQTGANNLFF	TRAV6	TRAJ36	d0801-123A	3
CASSLNREGPSYEQYF	TRBV27	TRBJ2-7	d0801-51B	160			CALQTGANNLFF	TRAV6	TRAJ36	d0801-146A	2
CASSLNREGPSYEQYF	TRBV27	TRBJ2-7	d0801-hcov	1			CALQTGANNLFF	TRAV6	TRAJ36	d0801-49A	2
CASSMQGGLATNEQFF	TRBV19	TRBJ2-1	d0801-115B	16			CALQTGANNLFF	TRAV6	TRAJ36	d0801-51A	1
CASSMQGGLATNEQFF	TRBV19	TRBJ2-1	d0801-hcov	1			CALQTGANNLFF	TRAV6	TRAJ36	d1202-76A	110
CASSNLAGGGTYNEQFF	TRBV7-9	TRBJ2-1	d0801-40B	1			CALQTGANNLFF	TRAV6	TRAJ36	d1202-hcov	1
CASSNLAGGGTYNEQFF	TRBV7-9	TRBJ2-1	d0801-49B	55			CALSAPPGGTSYGKLTF	TRAV9-2	TRAJ52	d0801-49A	197
CASSNLAGGGTYNEQFF	TRBV7-9	TRBJ2-1	d0801-hcov	5			CALSAPPGGTSYGKLTF	TRAV9-2	TRAJ52	d0801-hcov	2
CASSPGGASGAKNIQYF	TRBV4-2	TRBJ2-4	d0801-40B	2			CALSDQTGNQFYF	TRAV9-2	TRAJ49	d0801-62A	14
CASSPGGASGAKNIQYF	TRBV4-2	TRBJ2-4	d0801-hcov	1			CALSDQTGNQFYF	TRAV9-2	TRAJ49	G11-hcov	1
CASSPGLAVDTQYF	TRBV18	TRBJ2-3	d0801-159B	7			CALSDVAGKSTF	TRAV9-2	TRAJ27	d0801-108A	46
CASSPGLAVDTQYF	TRBV18	TRBJ2-3	d0801-hcov	6			CALSDVAGKSTF	TRAV9-2	TRAJ27	d0801-hcov	5
CASSPGQGAFEKLFF	TRBV7-2	TRBJ1-4	d0801-55B	1			CALSPFIIQGAQKLVF	TRAV9-2	TRAJ54	d0801-49A	12
CASSPGQGAFEKLFF	TRBV7-2	TRBJ1-4	d1202-hcov	53			CALSPFIIQGAQKLVF	TRAV9-2	TRAJ54	d0801-hcov	1
CASSPGTGVIYEQYF	TRBV18	TRBJ2-7	d0801-49B	630			CALVSNAGGTSYGKLTF	TRAV9-2	TRAJ52	d0801-108A	1
CASSPGTGVIYEQYF	TRBV18	TRBJ2-7	d0801-hcov	1			CALVSNAGGTSYGKLTF	TRAV9-2	TRAJ52	d0801-55A	541
CASSPIGYSQETQYF	TRBV7-7	TRBJ2-5	d0801-122B	1			CALVSNAGGTSYGKLTF	TRAV9-2	TRAJ52	d1102-hcov	1
CASSPIGYSQETQYF	TRBV7-7	TRBJ2-5	d1102-hcov	22			CAPLTSGTYKYIF	TRAV12-2	TRAJ40	d0801-122A	1
CASSPRTGGGETQYF	TRBV9	TRBJ2-5	d0801-143B	58			CAPLTSGTYKYIF	TRAV12-2	TRAJ40	d0801-27A	26
CASSPRTGGGETQYF	TRBV9	TRBJ2-5	d0801-hcov	1			CAPLTSGTYKYIF	TRAV12-2	TRAJ40	d0801-62A	3
CASSPRTGGGETQYF	TRBV9	TRBJ2-5	d1102-hcov	1			CAPLTSGTYKYIF	TRAV12-2	TRAJ40	d0801-hcov	43
CASSPSGTVETQYF	TRBV9	TRBJ2-5	d1202-81B	1			CASGGSYIPTF	TRAV1-1	TRAJ6	d1202-80A	1
CASSPSGTVETQYF	TRBV9	TRBJ2-5	d1202-hcov	1			CASGGSYIPTF	TRAV1-1	TRAJ6	d1202-hcov	14
CASSPYLTDTQYF	TRBV18	TRBJ2-3	d0801-55B	1			CASPGSARQLTF	TRAV22	TRAJ22	d0801-10A	2
CASSPYLTDTQYF	TRBV18	TRBJ2-3	d1202-hcov	5			CASPGSARQLTF	TRAV22	TRAJ22	d0801-123A	3
CASSPYLTDTQYF	TRBV7-2	TRBJ2-3	G06-hcov	14			CASPGSARQLTF	TRAV22	TRAJ22	d0801-40A	3699
CASSQTGLTEAFF	TRBV19	TRBJ1-1	d0801-10B	1			CASPGSARQLTF	TRAV22	TRAJ22	d0801-hcov	2
CASSQTGLTEAFF	TRBV19	TRBJ1-1	d0801-hcov	1			CATDGMNAGNMLTF	TRAV17	TRAJ39	d0801-49A	252
CASSRALADTGELFF	TRBV9	TRBJ2-2	d0801-49B	1			CATDGMNAGNMLTF	TRAV17	TRAJ39	d0801-hcov	3
CASSRALADTGELFF	TRBV9	TRBJ2-2	d0801-hcov	1			CATGRDSNDYKLSF	TRAV17	TRAJ20	d0801-55A	1
CASSSGYLTTDTQYF	TRBV7-2	TRBJ2-3	d1202-83B	372			CATGRDSNDYKLSF	TRAV17	TRAJ20	d0801-hcov	2
CASSSGYLTTDTQYF	TRBV7-2	TRBJ2-3	d1202-hcov	21			CAVGRGGGSNYKLTF	TRAV8-3	TRAJ53	d1202-83A	132
CASSSDFARGYTF	TRBV6-5	TRBJ1-2	d0801-123B	382			CAVGRGGGSNYKLTF	TRAV8-3	TRAJ53	d1202-hcov	2
CASSSDFARGYTF	TRBV6-5	TRBJ1-2	d0801-hcov	3			CAVIFQGAQKLVF	TRAV12-2	TRAJ54	d1202-81A	482
CASSSRGFSGNTIYF	TRBV5-6	TRBJ1-3	d0801-122B	1			CAVIFQGAQKLVF	TRAV12-2	TRAJ54	d1202-hcov	2
CASSSRGFSGNTIYF	TRBV5-6	TRBJ1-3	d1102-hcov	1			CAVLSSGTYKYIF	TRAV12-2	TRAJ40	d0801-108A	3
CASSSRGFSGNTIYF	TRBV5-6	TRBJ1-3	d1102-hcov	4			CAVLSSGTYKYIF	TRAV12-2	TRAJ40	d0801-hcov	12
CASSYSATYEQYF	TRBV6-6	TRBJ2-7	d0801-10B	6			CAVNAEITGGGNKLTF	TRAV8-1	TRAJ10	d0801-10A	14
CASSYSATYEQYF	TRBV6-6	TRBJ2-7	d0801-123B	2			CAVNAEITGGGNKLTF	TRAV8-1	TRAJ10	d0801-hcov	1
CASSYSATYEQYF	TRBV6-6	TRBJ2-7	d0801-159B	19			CAVNEGSNYKLTF	TRAV21	TRAJ53	d0801-40A	1
CASSYSATYEQYF	TRBV6-6	TRBJ2-7	d0801-27B	68			CAVNEGSNYKLTF	TRAV21	TRAJ53	d0801-hcov	5
CASSYSATYEQYF	TRBV6-6	TRBJ2-7	d0801-hcov	143			CAVNPGGGADGLTF	TRAV12-2	TRAJ45	d0801-123A	194
CATSVGATETQYF	TRBV24-1	TRBJ2-5	d0801-122B	1			CAVNPGGGADGLTF	TRAV12-2	TRAJ45	d0801-hcov	1
CATSVGATETQYF	TRBV24-1	TRBJ2-5	d1202-81B	693			CAVNPGGGADGLTF	TRAV8-1	TRAJ45	d0801-hcov	1
CATSVGATETQYF	TRBV24-1	TRBJ2-5	d1202-83B	1			CAVQAGGGGADGLTF	TRAV20	TRAJ45	d0801-146A	440
CATSVGATETQYF	TRBV24-1	TRBJ2-5	d1202-hcov	1			CAVQAGGGGADGLTF	TRAV20	TRAJ45	d0801-hcov	2
CAWSAGTGKAVSETQYF	TRBV30	TRBJ2-5	d1202-83B	813			CAVSASSGTALIF	TRAV8-4	TRAJ15	d1202-83A	327
CAWSAGTGKAVSETQYF	TRBV30	TRBJ2-5	d1202-hcov	8			CAVSASSGTALIF	TRAV8-4	TRAJ15	d1202-hcov	27
CAWTGGDKETQYF	TRBV30	TRBJ2-5	d0801-122B	1			CAVSDAGTYKYIF	TRAV8-4	TRAJ40	d0801-122A	1
CAWTGGDKETQYF	TRBV30	TRBJ2-5	d1102-hcov	5			CAVSDAGTYKYIF	TRAV8-4	TRAJ40	d1102-hcov	9
CAWTSGTVKKINSPLHF	TRBV30	TRBJ1-6	d1202-76B	4			CAVSESKAAGNKLTF	TRAV8-6	TRAJ17	d1202-81A	686
CAWTSGTVKKINSPLHF	TRBV30	TRBJ1-6	d1202-80B	2			CAVSESKAAGNKLTF	TRAV8-6	TRAJ17	d1202-hcov	2
CAWTSGTVKKINSPLHF	TRBV30	TRBJ1-6	d1202-hcov	7			CAVSEVSGANSKLTF	TRAV8-6	TRAJ56	d0801-120A	38
CSAIAGQAQYF	TRBV20-1	TRBJ2-3	d0801-122B	1			CAVSEVSGANSKLTF	TRAV8-4	TRAJ56	d0801-hcov	1
CSAIAGQAQYF	TRBV20-1	TRBJ2-3	d0801-hcov	2			CAVSGATNKLIF	TRAV8-6	TRAJ32	d0801-108A	2
CSARAREWEHINEQFF	TRBV20-1	TRBJ2-1	d0801-40B	17			CAVSGATNKLIF	TRAV8-6	TRAJ32	d0801-27A	5
CSARAREWEHINEQFF	TRBV20-1	TRBJ2-1	d0801-hcov	9			CAVSGATNKLIF	TRAV8-6	TRAJ32	d0801-hcov	5
CSARDDGQFGNQPQHF	TRBV20-1	TRBJ1-5	d0801-55B	1421			CAVSPASGGSYIPTF	TRAV8-4	TRAJ6	d1202-80A	1
CSARDDGQFGNQPQHF	TRBV20-1	TRBJ1-5	d0801-hcov	5			CAVSPASGGSYIPTF	TRAV8-4	TRAJ6	d1202-hcov	1
CSARDGALWGGNQPQHF	TRBV20-1	TRBJ1-5	d0801-115B	2			CAVSQGAQKLVF	TRAV12-2	TRAJ54	d0801-40A	3
CSARDGALWGGNQPQHF	TRBV20-1	TRBJ1-5	d0801-62B	23			CAVSQGAQKLVF	TRAV12-2	TRAJ54	d0801-hcov	3
CSARDGALWGGNQPQHF	TRBV20-1	TRBJ1-5	d0801-hcov	3			CAVSRPSGGYQKVTF	TRAV8-6	TRAJ13	d0801-10A	2
CSARDGGAYSNQPQHF	TRBV20-1	TRBJ1-5	d0801-49B	219			CAVSRPSGGYQKVTF	TRAV8-6	TRAJ13	d1202-76A	9
CSARDGGAYSNQPQHF	TRBV20-1	TRBJ1-5	d0801-62B	1			CAVSRPSGGYQKVTF	TRAV8-6	TRAJ13	d1202-hcov	3
CSARDGGAYSNQPQHF	TRBV20-1	TRBJ1-5	d0801-hcov	4			CAYRRGGTGNQFYF	TRAV38-2DV8	TRAJ49	d0801-108A	197
CSARDGRDWSYNEQFF	TRBV20-1	TRBJ2-1	d0801-108B	29			CAYRRGGTGNQFYF	TRAV38-2DV8	TRAJ49	d0801-hcov	3
CSARDGRDWSYNEQFF	TRBV20-1	TRBJ2-1	d0801-hcov	13			CAYRRGGTGNQFYF	TRAV38-2DV8	TRAJ49	d0801-hcov	7
CSARDRGGLAGVLLTDTQYF	TRBV20-1	TRBJ2-3	d1202-76B	202			CAYRSGPPTYNDMRF	TRAV38-2DV8	TRAJ43	d0801-123A	1
CSARDRGGLAGVLLTDTQYF	TRBV20-1	TRBJ2-3	d1202-hcov	1			CAYRSGPPTYNDMRF	TRAV38-2DV8	TRAJ43	d0801-hcov	2
CSARGQGIFNQPQHF	TRBV20-1	TRBJ1-5	d0801-115B	36			CAYRYNNDMRF	TRAV38-2DV8	TRAJ43	d0801-62A	3
CSARGQGIFNQPQHF	TRBV20-1	TRBJ1-5	d0801-51B	165			CAYRYNNDMRF	TRAV38-2DV8	TRAJ43	d0801-hcov	4
CSARGQGIFNQPQHF	TRBV20-1	TRBJ1-5	d0801-hcov	5			CAYSYNNNDMRF	TRAV38-2DV8	TRAJ43	d0801-115A	34
CSARGQGVFQETQYF	TRBV20-1	TRBJ2-5	d0801-55B	4			CAYSYNNNDMRF	TRAV38-2DV8	TRAJ43	d0801-51A	151
CSARGQGVFQETQYF	TRBV20-1	TRBJ2-5	d0801-hcov	3			CAYSYNNNDMRF	TRAV38-2DV8	TRAJ43	d0801-55A	16
CSARLGTAYSNQPQHF	TRBV20-1	TRBJ1-5	d0801-108B	1526			CAYSYNNNDMRF	TRAV38-2DV8	TRAJ43	d0801-hcov	2
CSARLGTAYSNQPQHF	TRBV20-1	TRBJ1-5	d0801-hcov	2			CAYSYNNNDMRF	TRAV38-2DV8	TRAJ43	d0801-hcov	7
CSVETGTGDRPNYGYTF	TRBV29-1	TRBJ1-2	d1202-83B	10			CILKWDTGRRALTF	TRAV26-2	TRAJ5	d1202-83A	1266
CSVETGTGDRPNYGYTF	TRBV29-1	TRBJ1-2	d1202-hcov	30			CILKWDTGRRALTF	TRAV26-2	TRAJ5	d1202-hcov	26
CSVSDNSYEQYF	TRBV29-1	TRBJ2-7	d0801-108B	26			CILRLAGTGANSKLTF	TRAV26-2	TRAJ56	d1202-81A	1268
CSVSDNSYEQYF	TRBV29-1	TRBJ2-7	d0801-hcov	5			CILRLAGTGANSKLTF	TRAV26-2	TRAJ56	d1202-hcov	3
							CVVLLRSGGNNRLAF	TRAV10	TRAJ7	d1202-76A	2
							CVVLLRSGGNNRLAF	TRAV10	TRAJ7	d1202-hcov	6
							CVVNSGGNTGKLIF	TRAV12-1	TRAJ37	d1202-83A	7
							CVVNSGGNTGKLIF	TRAV12-1	TRAJ37	d1202-hcov	8
							CVVSSMYSGGGADGLTF	TRAV10	TRAJ45	d0801-10A	7
							CVVSSMYSGGGADGLTF	TRAV10	TRAJ45	d0801-123A	3
							CVVSSMYSGGGADGLTF	TRAV10	TRAJ45	d0801-159A	9
							CVVSSMYSGGGADGLTF	TRAV10	TRAJ45	d0801-27A	63
							CVVSSMYSGGGADGLTF	TRAV10	TRAJ45	d0801-hcov	129
							SICAGGADGLTF	TRAV26-2	TRAJ45	d0801-108A	133
							SICAGGADGLTF	TRAV26-2	TRAJ45	d0801-hcov	2
