## Supplemental Table S8 for "Broadly-recognized, cross-reactive SARS-CoV-2 CD4 T cell epitopes are highly conserved across human coronaviruses and presented by common HLA alleles"

### Sheet: S8
Supplemental Table S8: Shared CDR3 sequence (identical) with data reported by others: (a) Nolan et al. (2020); (b) Low et al. (2021); (c) Dykema et al. (2021).
cdr3b	sample (dataset)	v	j	count
CASSSGNTIYF	G11-163	TRBV28	TRBJ1-3	13
CASSSGNTIYF	G11-hcov	TRBV28	TRBJ1-3	2
CASSSGNTIYF	ccp6 (c)
CASSSGYYGYTF	G11-163	TRBV6-6	TRBJ1-2	23
CASSSGYYGYTF	G11-hcov	TRBV6-6	TRBJ1-2	1
CASSSGYYGYTF	ccp10 (c)
CASSYSRYQPQHF	G11-163	TRBV6-5	TRBJ1-5	210
CASSYSRYQPQHF	d1102-hcov	TRBV6-5	TRBJ1-5	7
CASSYSRYQPQHF	d1102-hcov	TRBV6-5	TRBJ1-5	2
CASSYSRYQPQHF	d1102-hcov	TRBV6-5	TRBJ1-5	1
CASSYSRYQPQHF	ccp6 (c)
CASSADRAPYGYTF	G11-hcov	TRBV6-5	TRBJ1-2	5
CASSADRAPYGYTF	G18-163	TRBV6-5	TRBJ1-2	2
CASSADRAPYGYTF	d0801-hcov	TRBV6-5	TRBJ1-2	1
CASSADRAPYGYTF	ccp5 (c)
CASSADRAPYGYTF	P34_NL63_S (b)	TRBV6-05	TRBJ1-02
CASSADRAPYGYTF	P34_OC43_S (b)	TRBV6-05	TRBJ1-02
CASSSDRAPYGYTF	G11-163	TRBV6-5	TRBJ1-2	1
CASSSDRAPYGYTF	G18-hcov	TRBV6-5	TRBJ1-2	1
CASSSDRAPYGYTF	ccp5 (c)
CASSSDRAPYGYTF	ccp6 (c)
CAWSVQQNYGYTF	G18-163	TRBV30	TRBJ1-2	12
CAWSVQQNYGYTF	ccp4 (c)
CAWSVQQNYGYTF	eAV100-S (a)	TCRBV30-1	TCRBJ1-2
CAWSVQQNYGYTF	pc3 (c)
CAWSVQQNYGYTF	pc5 (c)
CASSEGKTQYF	G18-163	TRBV25-1	TRBJ2-5	9
CASSEGKTQYF	ccp5 (c)
CASSEGKTQYF	P34_CoV2_S (b)	TRBV25-01	TRBJ2-05
CASSEGKTQYF	P34_HKU1_S (b)	TRBV25-01	TRBJ2-05
CASSLGRYEQYF	G18-163	TRBV6-6	TRBJ2-7	199
CASSLGRYEQYF	G18-hcov	TRBV6-6	TRBJ2-7	4
CASSLGRYEQYF	ccp2 (c)
CASSLGRYEQYF	pc1 (c)
CAWSVASNQPQHF	G18-163	TRBV30	TRBJ1-5	48
CAWSVASNQPQHF	ccp3 (c)
CAWSVTDNEQFF	G06-hcov	TRBV30	TRBJ2-1	42
CAWSVTDNEQFF	d1102-hcov	TRBV30	TRBJ2-1	1
CAWSVTDNEQFF	eQD135-S (a)	TCRBV30-1	TCRBJ2-1
CASSPRTGGGETQYF	d0801-143B	TRBV9	TRBJ2-5	58
CASSPRTGGGETQYF	d0801-hcov	TRBV9	TRBJ2-5	1
CASSPRTGGGETQYF	d1102-hcov	TRBV9	TRBJ2-5	1
CASSPRTGGGETQYF	pc6 (c)
CASSLYTDTQYF	d1202-hcov	TRBV7-2	TRBJ2-3	11
CASSLYTDTQYF	d1102-hcov	TRBV7-2	TRBJ2-3	6
CASSLYTDTQYF	ccp12 (c)
CASSLYTDTQYF	pc3 (c)
CASSLYTDTQYF	pc5 (c)
CASSLYTDTQYF	pc7 (c)
CASSPYLNTEAFF	d1102-hcov	TRBV7-3	TRBJ1-1	5
CASSPYLNTEAFF	d1202-hcov	TRBV7-3	TRBJ1-1	5
CASSPYLNTEAFF	d1102-hcov	TRBV7-2	TRBJ1-1	1
CASSPYLNTEAFF	ccp12 (c)
CASSPYLNTEAFF	ccp4 (c)
CASSPYLNTEAFF	pc3 (c)
CASSPYLNTEAFF	pc5 (c)
CASSPYLNTEAFF	pc7 (c)
CASSESWSTDTQYF	d0801-hcov	TRBV2	TRBJ2-3	1
CASSESWSTDTQYF	d1102-hcov	TRBV2	TRBJ2-3	1
CASSESWSTDTQYF	G11-hcov	TRBV2	TRBJ2-3	1
CASSESWSTDTQYF	ccp2 (c)
CASSESWSTDTQYF	ccp4 (c)
CASSESWSTDTQYF	pc2 (c)
CASKSDYGYTF	d0801-hcov	TRBV6-6	TRBJ1-2	1
CASKSDYGYTF	d1102-hcov	TRBV6-6	TRBJ1-2	1
CASKSDYGYTF	ccp2 (c)
CASSYDRAPYGYTF	d0801-hcov	TRBV6-5	TRBJ1-2	1
CASSYDRAPYGYTF	ccp1 (c)
CASSYDRAPYGYTF	ccp5 (c)
CASSYDRAPYGYTF	ccp6 (c)
CASSYDRAPYGYTF	eNL189-S-RSFIED (a)	TCRBV6-5	TCRBJ1-2
CASSYDRAPYGYTF	P34_229E_S (b)	TRBV6-05	TRBJ1-02
CASSYDRAPYGYTF	P34_CoV2_S (b)	TRBV6-05	TRBJ1-02
CASSYDRAPYGYTF	P34_HKU1_S (b)	TRBV6-05	TRBJ1-02
CASSYDRAPYGYTF	P34_NL63_S (b)	TRBV6-05	TRBJ1-02
CASSYDRAPYGYTF	P34_OC43_S (b)	TRBV6-05	TRBJ1-02
CASSYDRAPYGYTF	pc3 (c)
CASSYDRAPYGYTF	pc5 (c)
CASSFQETQYF	d0801-hcov	TRBV5-1	TRBJ2-5	70
CASSFQETQYF	d0801-27B	TRBV5-1	TRBJ2-5	55
CASSFQETQYF	d0801-108B	TRBV5-1	TRBJ2-5	10
CASSFQETQYF	d0801-122B	TRBV5-1	TRBJ2-5	9
CASSFQETQYF	d0801-120B	TRBV5-1	TRBJ2-5	2
CASSFQETQYF	d0801-10B	TRBV5-1	TRBJ2-5	1
CASSFQETQYF	ccp9 (c)
CASSFQETQYF	pc1 (c)
CASSTYTDTQYF	d1102-hcov	TRBV7-2	TRBJ2-3	42
CASSTYTDTQYF	ccp12 (c)
CASSTYTDTQYF	pc7 (c)
CASSATGQNQPQHF	G06-hcov	TRBV9	TRBJ1-5	32
CASSATGQNQPQHF	G06-hcov	TRBV9	TRBJ1-5	11
CASSATGQNQPQHF	G06-hcov	TRBV9	TRBJ1-5	6
CASSATGQNQPQHF	ccp12 (c)
CASSLRGTGANVLTF	G06-hcov	TRBV7-9	TRBJ2-6	28
CASSLRGTGANVLTF	pc2 (c)
CASSPRNYGYTF	G06-hcov	TRBV7-2	TRBJ1-2	27
CASSPRNYGYTF	pc4 (c)
CASSPRQGANTGELFF	G18-163	TRBV12-4	TRBJ2-2	24
CASSPRQGANTGELFF	pc6 (c)
CASSPGGQGNTGELFF	d1102-hcov	TRBV7-2	TRBJ2-2	19
CASSPGGQGNTGELFF	ccp4 (c)
CASRPGLAVNEQFF	d1102-hcov	TRBV6-5	TRBJ2-1	17
CASRPGLAVNEQFF	pc6 (c)
CASSFYGDTQYF	d1102-hcov	TRBV7-2	TRBJ2-3	16
CASSFYGDTQYF	d0801-122B	TRBV7-2	TRBJ2-3	1
CASSFYGDTQYF	ccp12 (c)
CASSLGGFQETQYF	d0801-hcov	TRBV7-7	TRBJ2-5	16
CASSLGGFQETQYF	d0801-hcov	TRBV7-7	TRBJ2-5	5
CASSLGGFQETQYF	d0801-hcov	TRBV7-7	TRBJ2-5	2
CASSLGGFQETQYF	ccp5 (c)
CASSLGGFQETQYF	ccp9 (c)
CASSPYLTDTQYF	G06-hcov	TRBV7-2	TRBJ2-3	14
CASSPYLTDTQYF	d1202-hcov	TRBV18	TRBJ2-3	5
CASSPYLTDTQYF	d0801-55B	TRBV18	TRBJ2-3	1
CASSPYLTDTQYF	ccp12 (c)
CASSPGLAGVEQYF	G06-hcov	TRBV18	TRBJ2-7	11
CASSPGLAGVEQYF	pc7 (c)
CASSLDYTSTDTQYF	d1102-hcov	TRBV7-2	TRBJ2-3	10
CASSLDYTSTDTQYF	ccp12 (c)
CASSLNYEQYF	G06-hcov	TRBV7-9	TRBJ2-7	10
CASSLNYEQYF	ccp9 (c)
CASSLNYEQYF	eAV105-S (a)	TCRBV18-1	TCRBJ2-7
CASSLKGGSYEQYF	G06-hcov	TRBV7-3	TRBJ2-7	9
CASSLKGGSYEQYF	P34_229E_S (b)	TRBV7-03	TRBJ2-07
CASSPTGAVQPQHF	G06-hcov	TRBV18	TRBJ1-5	9
CASSPTGAVQPQHF	G06-hcov	TRBV18	TRBJ1-5	2
CASSPTGAVQPQHF	ccp11 (c)
CASSPTGAVQPQHF	ccp5 (c)
CASSLGLAGYEQYF	G06-hcov	TRBV27	TRBJ2-7	9
CASSLGLAGYEQYF	G06-hcov	TRBV7-6	TRBJ2-7	1
CASSLGLAGYEQYF	ccp10 (c)
CASSLGLAGYEQYF	ccp12 (c)
CASSLGLAGYEQYF	pc5 (c)
CASSPGTSGPYEQYF	G06-hcov	TRBV28	TRBJ2-7	7
CASSPGTSGPYEQYF	ccp12 (c)
CASSPYTDTQYF	G06-hcov	TRBV7-2	TRBJ2-3	7
CASSPYTDTQYF	ccp12 (c)
CASSPYTDTQYF	ccp5 (c)
CASSPYTDTQYF	pc3 (c)
CASSPYTDTQYF	pc5 (c)
CASSPYTDTQYF	pc6 (c)
CASSPYTDTQYF	pc7 (c)
CASSSLDTQYF	d0801-hcov	TRBV7-8	TRBJ2-3	7
CASSSLDTQYF	d0801-hcov	TRBV7-8	TRBJ2-3	1
CASSSLDTQYF	ccp2 (c)
CASSSLDTQYF	ccp5 (c)
CASSTSNTGELFF	G11-hcov	TRBV18	TRBJ2-2	6
CASSTSNTGELFF	d1202-hcov	TRBV7-2	TRBJ2-2	1
CASSTSNTGELFF	ccp2 (c)
CASSQSSYEQYF	L38-hcov	TRBV6-6	TRBJ2-7	6
CASSQSSYEQYF	ccp11 (c)
CASSLGVGDYEQYF	d1102-hcov	TRBV7-2	TRBJ2-7	6
CASSLGVGDYEQYF	pc6 (c)
CASSPPGGTDTQYF	G06-hcov	TRBV28	TRBJ2-3	5
CASSPPGGTDTQYF	eLH58-S-RSFIED (a)	TCRBV28-1	TCRBJ2-3
CASSNSYEQYF	G06-hcov	TRBV27	TRBJ2-7	5
CASSNSYEQYF	ccp3 (c)
CASSLIGNEQFF	d1202-hcov	TRBV7-3	TRBJ2-1	4
CASSLIGNEQFF	pc4 (c)
CASSPGLAGQETQYF	L38-163	TRBV5-8	TRBJ2-5	4
CASSPGLAGQETQYF	ccp6 (c)
CASSPGLAGQETQYF	pc5 (c)
CASSQDYLSTDTQYF	d1102-hcov	TRBV18	TRBJ2-3	4
CASSQDYLSTDTQYF	ccp12 (c)
CASSQDYLSTDTQYF	pc5 (c)
CASSQDYLSTDTQYF	pc7 (c)
CASSSYLRNEQFF	d1202-hcov	TRBV7-2	TRBJ2-1	4
CASSSYLRNEQFF	pc7 (c)
CASSRTSGRGNNEQFF	G06-hcov	TRBV6-5	TRBJ2-1	4
CASSRTSGRGNNEQFF	ccp12 (c)
CAISGTGEETQYF	G11-hcov	TRBV10-3	TRBJ2-5	4
CAISGTGEETQYF	ccp2 (c)
CASSLGPYNEQFF	d1102-hcov	TRBV7-7	TRBJ2-1	4
CASSLGPYNEQFF	pc4 (c)
CASSLDYLSTDTQYF	d1102-hcov	TRBV7-3	TRBJ2-3	3
CASSLDYLSTDTQYF	ccp4 (c)
CASSLDYLSTDTQYF	pc5 (c)
CASSLDYLSTDTQYF	pc6 (c)
CASTDRDRGTDTQYF	d1202-hcov	TRBV6-6	TRBJ2-3	3
CASTDRDRGTDTQYF	ccp11 (c)
CASSIDPGRANTGELFF	d1202-hcov	TRBV19	TRBJ2-2	3
CASSIDPGRANTGELFF	ccp2 (c)
CASRSTANTEAFF	d0801-hcov	TRBV10-1	TRBJ1-1	3
CASRSTANTEAFF	pc6 (c)
CASSLGLAGYTQYF	G06-hcov	TRBV27	TRBJ2-3	3
CASSLGLAGYTQYF	ccp12 (c)
CASSLDSHEQYF	d1102-hcov	TRBV5-6	TRBJ2-7	2
CASSLDSHEQYF	P34_CoV2_S (b)	TRBV7-02	TRBJ2-07
CASSLDSHEQYF	P34_CoV2_S (b)	TRBV7-X	TRBJ2-07
CASSLDSHEQYF	P34_HKU1_S (b)	TRBV11-02	TRBJ2-07
CASSLDSHEQYF	P34_NL63_S (b)	TRBV11-02	TRBJ2-07
CASSLDSHEQYF	P34_OC43_S (b)	TRBV11-02	TRBJ2-07
CASSEDRAPYGYTF	L38-hcov	TRBV6-5	TRBJ1-2	2
CASSEDRAPYGYTF	ccp1 (c)
CASSEDRAPYGYTF	ccp5 (c)
CASSEDRAPYGYTF	ccp6 (c)
CASSEDRAPYGYTF	pc1 (c)
CASSFGGTGELFF	d0801-hcov	TRBV11-2	TRBJ2-2	2
CASSFGGTGELFF	d0801-hcov	TRBV11-2	TRBJ2-2	1
CASSFGGTGELFF	ccp2 (c)
CASSWADTQYF	G18-hcov	TRBV6-5	TRBJ2-3	2
CASSWADTQYF	G18-hcov	TRBV6-5	TRBJ2-3	1
CASSWADTQYF	ccp11 (c)
CASSLTGGYGYTF	L38-hcov	TRBV7-9	TRBJ1-2	2
CASSLTGGYGYTF	ccp6 (c)
CASSLTGGYGYTF	pc4 (c)
CASSLTGGYGYTF	pc6 (c)
CASSLYGDTQYF	d1202-hcov	TRBV7-2	TRBJ2-3	2
CASSLYGDTQYF	ccp12 (c)
CASSLYGDTQYF	ccp8 (c)
CASSLYGDTQYF	pc3 (c)
CASSLYGDTQYF	pc7 (c)
CASSFRETQYF	d1102-hcov	TRBV12-3	TRBJ2-5	2
CASSFRETQYF	ccp5 (c)
CASSLGGTGANYGYTF	d1102-hcov	TRBV7-2	TRBJ1-2	2
CASSLGGTGANYGYTF	pc6 (c)
CAWIGQGNYGYTF	d1102-hcov	TRBV30	TRBJ1-2	2
CAWIGQGNYGYTF	ccp6 (c)
CASSRDSYEQYF	d1202-hcov	TRBV5-4	TRBJ2-7	2
CASSRDSYEQYF	ccp2 (c)
CASSRDSYEQYF	pc3 (c)
CASSSGGGGNTIYF	G06-hcov	TRBV6-6	TRBJ1-3	2
CASSSGGGGNTIYF	pc7 (c)
CASSPQGDYGYTF	G11-hcov	TRBV18	TRBJ1-2	2
CASSPQGDYGYTF	pc4 (c)
CASSPGLAGEETQYF	d0801-hcov	TRBV5-8	TRBJ2-5	2
CASSPGLAGEETQYF	ccp3 (c)
CASSLQGNYGYTF	G06-hcov	TRBV12-3	TRBJ1-2	1
CASSLQGNYGYTF	pc1 (c)
CASSLRTGSNSPLHF	d1202-hcov	TRBV11-2	TRBJ1-6	1
CASSLRTGSNSPLHF	pc7 (c)
CASSLSRGTEAFF	d1202-hcov	TRBV7-3	TRBJ1-1	1
CASSLSRGTEAFF	ccp2 (c)
CASSLTANEQFF	d1102-hcov	TRBV7-3	TRBJ2-1	1
CASSLTANEQFF	pc7 (c)
CASSLAGGNYGYTF	d1202-hcov	TRBV11-2	TRBJ1-2	1
CASSLAGGNYGYTF	pc2 (c)
CASSLATGNQPQHF	G11-hcov	TRBV7-2	TRBJ1-5	1
CASSLATGNQPQHF	pc5 (c)
CASSLDRDTEAFF	d1202-hcov	TRBV2	TRBJ1-1	1
CASSLDRDTEAFF	P34_HKU1_S (b)	TRBV11-02	TRBJ1-01
CASSLDRDTEAFF	P34_HKU1_S (b)	TRBV11-X	TRBJ1-01
CASSLDRDTEAFF	pc1 (c)
CASSLDRDTEAFF	pc3 (c)
CASSLDSNQPQHF	d1102-hcov	TRBV7-7	TRBJ1-5	1
CASSLDSNQPQHF	pc1 (c)
CASSAGGGNQPQHF	G11-hcov	TRBV12-3	TRBJ1-5	1
CASSAGGGNQPQHF	ccp7 (c)
CASSAGGGQPQHF	d0801-hcov	TRBV19	TRBJ1-5	1
CASSAGGGQPQHF	pc6 (c)
CASSFDRAPYGYTF	G06-hcov	TRBV6-5	TRBJ1-2	1
CASSFDRAPYGYTF	ccp2 (c)
CASSFGGNTEAFF	d0801-hcov	TRBV11-2	TRBJ1-1	1
CASSFGGNTEAFF	ccp7 (c)
CASSFGGNTEAFF	P34_OC43_S (b)	TRBV7-03	TRBJ1-01
CASSFGQGYEQYF	G06-hcov	TRBV11-2	TRBJ2-7	1
CASSFGQGYEQYF	ccp12 (c)
CASSFGQGYEQYF	ccp3 (c)
CASSFGQNTEAFF	d0801-hcov	TRBV7-3	TRBJ1-1	1
CASSFGQNTEAFF	pc3 (c)
CASSFRGGNQPQHF	G18-hcov	TRBV7-8	TRBJ1-5	1
CASSFRGGNQPQHF	ccp2 (c)
CASSFRGGNQPQHF	ccp8 (c)
CASSFRGGNQPQHF	pc1 (c)
CASSLTSGGYNEQFF	d0801-143B	TRBV19	TRBJ2-1	1
CASSLTSGGYNEQFF	ccp4 (c)
CASSPDRGGYTF	G11-hcov	TRBV7-9	TRBJ1-2	1
CASSPDRGGYTF	ccp2 (c)
CASSPDSSYEQYF	d1202-hcov	TRBV18	TRBJ2-7	1
CASSPDSSYEQYF	pc2 (c)
CASSPGAYEQYF	G18-hcov	TRBV27	TRBJ2-7	1
CASSPGAYEQYF	pc6 (c)
CASSPGGGNSPLHF	G11-hcov	TRBV12-3	TRBJ1-6	1
CASSPGGGNSPLHF	ccp12 (c)
CAISDRGDQPQHF	G11-hcov	TRBV10-3	TRBJ1-5	1
CAISDRGDQPQHF	ccp5 (c)
CASSLKGGGNYGYTF	G06-hcov	TRBV7-3	TRBJ1-2	1
CASSLKGGGNYGYTF	ccp10 (c)
CASKPDRNTGELFF	d1102-hcov	TRBV6-4	TRBJ2-2	1
CASKPDRNTGELFF	pc6 (c)
CASRLAGNTGELFF	L38-hcov	TRBV11-2	TRBJ2-2	1
CASRLAGNTGELFF	ccp11 (c)
CASRLDGNTEAFF	G18-hcov	TRBV2	TRBJ1-1	1
CASRLDGNTEAFF	ccp11 (c)
CASRLQGNQPQHF	G11-hcov	TRBV12-3	TRBJ1-5	1
CASRLQGNQPQHF	ccp12 (c)
CASSLGGQGNTGELFF	G06-hcov	TRBV7-3	TRBJ2-2	1
CASSLGGQGNTGELFF	ccp12 (c)
CASSLGGQGNTGELFF	ccp4 (c)
CASSLGGQGNTGELFF	ccp9 (c)
CASSLGGQGNTGELFF	pc5 (c)
CASSLGGQGNTGELFF	pc6 (c)
CASSLGGQGNTGELFF	pc7 (c)
CASSLGGSGNTIYF	d1202-hcov	TRBV5-4	TRBJ1-3	1
CASSLGGSGNTIYF	ccp2 (c)
CASSLGGSGNTIYF	ccp7 (c)
CASSLGGTGELFF	d1202-hcov	TRBV12-3	TRBJ2-2	1
CASSLGGTGELFF	P34_229E_S (b)	TRBV7-03	TRBJ2-02
CASSLGGTGELFF	pc7 (c)
CASSLGGYEQYF	G18-hcov	TRBV27	TRBJ2-7	1
CASSLGGYEQYF	pc6 (c)
CASSLGLDQPQHF	d0801-hcov	TRBV7-9	TRBJ1-5	1
CASSLGLDQPQHF	P34_NL63_S (b)	TRBV7-09	TRBJ1-05
CASSLGPYEQYF	L38-hcov	TRBV7-2	TRBJ2-7	1
CASSLGPYEQYF	pc1 (c)
CASSLGQGAEAFF	d0801-hcov	TRBV5-1	TRBJ1-1	1
CASSLGQGAEAFF	ccp11 (c)
CASSLGQGAEAFF	ccp6 (c)
CASSLGQGIYEQYF	d1102-hcov	TRBV5-1	TRBJ2-7	1
CASSLGQGIYEQYF	pc6 (c)
CASSLGQGVGNEQFF	d1102-hcov	TRBV5-1	TRBJ2-1	1
CASSLGQGVGNEQFF	pc7 (c)
CASSLGRNTEAFF	L38-hcov	TRBV7-3	TRBJ1-1	1
CASSLGRNTEAFF	ccp1 (c)
CASSLGRNTEAFF	ccp2 (c)
CASSLGRNTEAFF	pc7 (c)
CASSLGTGLYEQYF	G18-hcov	TRBV11-1	TRBJ2-7	1
CASSLGTGLYEQYF	pc6 (c)
CASSLGTSAVNEQFF	L38-163	TRBV5-8	TRBJ2-1	1
CASSLGTSAVNEQFF	ccp10 (c)
CASSPGTGNTGELFF	L38-hcov	TRBV19	TRBJ2-2	1
CASSPGTGNTGELFF	pc3 (c)
CASSPPGGNEQYF	G11-hcov	TRBV7-9	TRBJ2-7	1
CASSPPGGNEQYF	eNL187-S (a)	TCRBV18-1	TCRBJ2-7
CASSPRAEGTEAFF	G11-hcov	TRBV9	TRBJ1-1	1
CASSPRAEGTEAFF	ccp5 (c)
CASSPRSGANVLTF	G18-hcov	TRBV11-2	TRBJ2-6	1
CASSPRSGANVLTF	pc2 (c)
CASSPRTVNTGELFF	d0801-hcov	TRBV5-8	TRBJ2-2	1
CASSPRTVNTGELFF	ccp11 (c)
CASSPSGTTYEQYF	d0801-hcov	TRBV18	TRBJ2-7	1
CASSPSGTTYEQYF	ccp6 (c)
CASSRGGETQYF	G18-163	TRBV11-1	TRBJ2-5	1
CASSRGGETQYF	pc4 (c)
CASSRGGGTDTQYF	L38-hcov	TRBV7-2	TRBJ2-3	1
CASSRGGGTDTQYF	ccp12 (c)
CASSRTGDGYTF	d1102-hcov	TRBV6-5	TRBJ1-2	1
CASSRTGDGYTF	ccp5 (c)
CASSRTGFSGNTIYF	d1102-hcov	TRBV5-6	TRBJ1-3	1
CASSRTGFSGNTIYF	pc6 (c)
CASSSGGRSNQPQHF	G06-hcov	TRBV7-6	TRBJ1-5	1
CASSSGGRSNQPQHF	pc4 (c)
CASSSGTKNTEAFF	G11-hcov	TRBV5-1	TRBJ1-1	1
CASSSGTKNTEAFF	ccp5 (c)
CASSSQGDGYTF	d0801-hcov	TRBV7-8	TRBJ1-2	1
CASSSQGDGYTF	pc1 (c)
CASSSQGTYEQYF	G06-hcov	TRBV19	TRBJ2-7	1
CASSSQGTYEQYF	ccp9 (c)
CASSSTGELFF	d0801-hcov	TRBV11-2	TRBJ2-2	1
CASSSTGELFF	pc1 (c)
CASSTGVGETQYF	d1202-hcov	TRBV7-9	TRBJ2-5	1
CASSTGVGETQYF	pc1 (c)
CASSTYNEQFF	G18-hcov	TRBV28	TRBJ2-1	1
CASSTYNEQFF	ccp2 (c)
CSAGTGTYGYTF	d0801-hcov	TRBV20-1	TRBJ1-2	1
CSAGTGTYGYTF	pc2 (c)
CSAQTGGNTEAFF	G18-hcov	TRBV29-1	TRBJ1-1	1
CSAQTGGNTEAFF	ccp5 (c)
CSAREGAANEKLFF	d1102-hcov	TRBV20-1	TRBJ1-4	1
CSAREGAANEKLFF	pc3 (c)
CSAREGAANEKLFF	pc5 (c)
CSVEDPGGSSYEQYF	G11-hcov	TRBV29-1	TRBJ2-7	1
CSVEDPGGSSYEQYF	ccp2 (c)
CASSYLQGNTEAFF	d1202-hcov	TRBV6-1	TRBJ1-1	1
CASSYLQGNTEAFF	ccp1 (c)
CASSLKYEQYF	G11-hcov	TRBV7-2	TRBJ2-7	1
CASSLKYEQYF	ccp5 (c)
CASSLLGGNTEAFF	G18-hcov	TRBV6-5	TRBJ1-1	1
CASSLLGGNTEAFF	pc7 (c)
